# Mapping-based Genome Size Estimation

**DOI:** 10.1101/607390

**Authors:** Shakunthala Natarajan, Jessica Gehrke, Boas Pucker

## Abstract

While the size of chromosomes can be measured under a microscope, obtaining the exact size of a genome remains a challenge. Biochemical methods and k-mer distribution-based approaches allow only estimations. An alternative approach to estimate the genome size based on high contiguity assemblies and read mappings is presented here. Analyses of *Arabidopsis thaliana* and *Beta vulgaris* data sets are presented to show the impact of different parameters. *Oryza sativa, Brachypodium distachyon*, *Solanum lycopersicum*, *Vitis vinifera*, and *Zea mays* were also analyzed to demonstrate the broad applicability of this approach. Further, MGSE was also used to analyze *Eschericia coli, Saccharomyces cerevisiae,* and *Caenorhabditis elegans* datasets to show its utility beyond plants. Mapping-based Genome Size Estimation (MGSE) and additional scripts are available on GitHub: https://github.com/bpucker/MGSE. MGSE predicts genome sizes based on short reads or long reads requiring a minimal coverage of 5-fold.
