## AdditionalFile 1 for "Mapping-based Genome Size Estimation"

### Sheet: Additional_File1_media-1
SRA_ID	Species	Accession	Type_and_read_length	Sequenced_bases	Comment	Reference
SRR1810274	Arabidopsis thaliana	Col-0	2x100	5921150569		10.1101/gr.188573.114
SRR5216995	Arabidopsis thaliana	Col-0	2x300	15529845059		?
SRR6175525	Arabidopsis thaliana	Col-0	2x100	6706555600		https://doi.org/10.1105/tpc.18.00287
SRR7686247	Arabidopsis thaliana	Col-0	2x100	15832545274		https://doi.org/10.1111/nph.14856
SRR7890551	Arabidopsis thaliana	Col-0	2x150	7279066136		https://doi.org/10.1101/427500
ERR4760286	Arabidopsis thaliana	GKat-100k	ONT	8800000000		https://doi.org/10.1186/s12864-021-07877-8
ERR3712256	Arabidopsis thaliana	947B06_BP	ONT	6400000000		https://doi.org/10.1186/s12864-021-07877-8
ERR3712255, ERR3887506	Arabidopsis thaliana	909H04_BP	ONT	19900000000		https://doi.org/10.1186/s12864-021-07877-8
ERR3712254, ERR3887505	Arabidopsis thaliana	767D12_BP	ONT	14100000000		https://doi.org/10.1186/s12864-021-07877-8
ERR3712253, ERR3887407	Arabidopsis thaliana	654A12_BP	ONT	11600000000		https://doi.org/10.1186/s12864-021-07877-8
ERR3712252, ERR3887408	Arabidopsis thaliana	433E06_BP	ONT	13700000000		https://doi.org/10.1186/s12864-021-07877-8
ERR3712251, ERR3887409	Arabidopsis thaliana	430F05_BP	ONT	19100000000		https://doi.org/10.1186/s12864-021-07877-8
ERR3712249, ERR3887411	Arabidopsis thaliana	399C06_BP	ONT	8100000000		https://doi.org/10.1186/s12864-021-07877-8
ERR3712248, ERR3887412	Arabidopsis thaliana	290G05_BP	ONT	15600000000		https://doi.org/10.1186/s12864-021-07877-8
ERR3712247	Arabidopsis thaliana	089D12_BP	ONT	5300000000		https://doi.org/10.1186/s12864-021-07877-8
ERR3712246, ERR3887414	Arabidopsis thaliana	082G09_BP	ONT	10100000000		https://doi.org/10.1186/s12864-021-07877-8
ERR3712245, ERR3887415	Arabidopsis thaliana	050B11_BP	ONT	9600000000		https://doi.org/10.1186/s12864-021-07877-8
ERR3712244, ERR3887416	Arabidopsis thaliana	040A12_BP	ONT	17500000000		https://doi.org/10.1186/s12864-021-07877-8
ERR3712243, ERR3887417	Arabidopsis thaliana	038B07_BP2	ONT	6300000000		https://doi.org/10.1186/s12864-021-07877-8
SRR3340910	Arabidopsis thaliana	Nd-1	2x300	4608694200	IPK	https://doi.org/10.1371/journal.pone.0164321
SRR3340909	Arabidopsis thaliana	Nd-1	2x300	4097564400	Nordborg	https://doi.org/10.1371/journal.pone.0164321
SRR3340908	Arabidopsis thaliana	Nd-1	2x300	4230007800	RS55	https://doi.org/10.1371/journal.pone.0164321
SRR3340911	Arabidopsis thaliana	Nd-1	PE fraction of MP run	2233963858	run7_PE	https://doi.org/10.1371/journal.pone.0164321
SRR2919288	Arabidopsis thaliana	Nd-1	PE fraction of MP run	2231941780	run5_PE	https://doi.org/10.1371/journal.pone.0164321
SRR2919279	Arabidopsis thaliana	Nd-1	2x100	9519794680	run2	https://doi.org/10.1371/journal.pone.0164321
SRR3929711	Beta vulgaris	F2 of BETA1773x93161P	2x100	32289551934		10.3389/fpls.2016.01662
SRR3929716	Beta vulgaris	F2 of BETA1773x93161P	2x100	35699516156		10.3389/fpls.2016.01662
SRR3929717	Beta vulgaris	F2 of BETA1773x93161P	2x100	36483671874		10.3389/fpls.2016.01662
SRR3929718	Beta vulgaris	F2 of BETA1773x93161P	2x100	55140631648		10.3389/fpls.2016.01662
SRR3929719	Beta vulgaris	F2 of BETA1773x93161P	2x100	35559552174		10.3389/fpls.2016.01662
SRR3929720	Beta vulgaris	F2 of BETA1773x93161P	2x100	35228902212		10.3389/fpls.2016.01662
SRR869643	Beta vulgaris	STR06A6001	2x100	29685458400		https://doi.org/10.1111/tpj.13977
SRR869649	Beta vulgaris	YmoBv	2x100	16362372200		https://doi.org/10.1111/tpj.13977
SRR869650	Beta vulgaris	YmoBv	2x100	16518598000		https://doi.org/10.1111/tpj.13977
SRR869651	Beta vulgaris	YmoBv	2x100	16612987800		https://doi.org/10.1111/tpj.13977
SRR869655	Beta vulgaris	YtiBv	2x100	13153380200		https://doi.org/10.1111/tpj.13977
SRR869656	Beta vulgaris	YtiBv	2x100	15181807400		https://doi.org/10.1111/tpj.13977
SRR869657	Beta vulgaris	YtiBv	2x100	15196060800		https://doi.org/10.1111/tpj.13977
SRR869658	Beta vulgaris	YtiBv	2x100	14844751600		https://doi.org/10.1111/tpj.13977
SRR869662	Beta vulgaris	KMR7PC4987	2x100	32875406000		https://doi.org/10.1111/tpj.13977
SRR869663	Beta vulgaris	KMR7PC4987	2x100	33118048000		https://doi.org/10.1111/tpj.13977
SRR869664	Beta vulgaris	KMR7PC4987	2x100	33169397800		https://doi.org/10.1111/tpj.13977
SRR869665	Beta vulgaris	KMR7PC4987	2x100	20830200200		https://doi.org/10.1111/tpj.13977
SRR869631	Beta vulgaris	KWS2320	2x100	26135203800		https://doi.org/10.1111/tpj.13977
SRR869626	Beta vulgaris	KWS2320	2x100	14251148550		https://doi.org/10.1111/tpj.13977
SRR869627	Beta vulgaris	KWS2320	2x100	13901495350		https://doi.org/10.1111/tpj.13977
SRR869639	Beta vulgaris	KDHBv	2x100	25512161200		https://doi.org/10.1111/tpj.13977
SRR869628	Beta vulgaris	KWS2320	2x100	13823889660		https://doi.org/10.1111/tpj.13977
SRR869640	Beta vulgaris	KDHBv	2x100	28166792200		https://doi.org/10.1111/tpj.13977
SRR1575500	Zea mays	DK105	2x100	135546330600		Helmholtz Zentrum Munich
SRR1575499	Zea mays	D152	2x100	30712823200		Helmholtz Zentrum Munich
SRR1575498	Zea mays	D09	2x100	31750543400		Helmholtz Zentrum Munich
SRR1575497	Zea mays	D06	2x100	30712823200		Helmholtz Zentrum Munich
SRR3056468	Oryza sativa Indica	HR-12	2x100	48439142000		https://www.ncbi.nlm.nih.gov/datasets/genome/GCA_000725085.2/
SRR5880533	Oryza sativa Japonica	SJ18	2x100	23689377200		Institute of Crop Sciences, Chinese Academy of Agricultural Sciences
SRR5880534	Oryza sativa Japonica	SJ18	2x100	15742723800		Institute of Crop Sciences, Chinese Academy of Agricultural Sciences
SRR25241092	Oryza sativa Japonica	NIP	2x100	16370356200		Agricultural Genomics Institute at Shenzhen, Chinese Academy of Agricultural Sciences
SRR25241091	Oryza sativa Japonica	NIP	ONT	85600000000		Agricultural Genomics Institute at Shenzhen, Chinese Academy of Agricultural Sciences
SRR25241090	Oryza sativa Japonica	NIP	PacBio	33000000000		Agricultural Genomics Institute at Shenzhen, Chinese Academy of Agricultural Sciences
ERR2231031	Solanum lycopersicum	ddm1 mutant	2x150	52387815300		10.1105/tpc.18.00167
SRR5258587	Solanum lycopersicum	wild type	2x150	85283457000		10.1073/pnas.1705233114
SRR5258588	Solanum lycopersicum	wild type	2x150	86923996800		10.1073/pnas.1705233114
SRR5258589	Solanum lycopersicum	wild type	2x150	70732215900		10.1073/pnas.1705233114
SRR5764633	Solanum lycopersicum	resistant pool	2x150	42984988200		Northeast Agricultural University
SRR5764797	Solanum lycopersicum	susceptible pool	2x150	46047016500		Northeast Agricultural University
SRR5901096	Solanum lycopersicum	slmet1 T0	2x126	46362331764		10.1111/jipb.12778
SRR7141301	Vitis vinifera	Kinghorn 1066	2x149	143387794310		10.1371/journal.pgen.1007807
SRR7141302	Vitis vinifera	Kinghorn 124	2x149	146221951620		10.1371/journal.pgen.1007807
SRR7141303	Vitis vinifera	Kinghorn 76	2x149	148923477176		10.1371/journal.pgen.1007807
SRR7141304	Vitis vinifera	Kinghorn 96	2x149	148849334478		10.1371/journal.pgen.1007807
SRR7141306	Vitis vinifera	Kinghorn 352	2x149	147947175240		10.1371/journal.pgen.1007807
SRR547946	Brachypodium distachyon	Bd21	2x100	34136649800		10.1038/nature08747
SRR556198	Brachypodium distachyon	Bd21	107nt+93nt	27641354800		10.1038/nature08747
SRR563390	Brachypodium distachyon	Bd21	107nt+93nt	18208832400		10.1038/nature08747
SRR6218664	Brachypodium distachyon	Bd29-1	2x101	40408257962		10.1038/nature08747
SRR24738174	Fragaria x ananassa	Benihoppe	ONT	23503341582		Zhengzhou Fruit Research Institute. CAAS
SRR29791982	Fragaria x ananassa	Benihoppe	ONT	45653636499		Huazhong Agricultural University
SRR24738175	Fragaria x ananassa	Benihoppe	2x150	83650173122		Zhengzhou Fruit Research Institute. CAAS
SRR27227989	Fragaria x ananassa	Benihoppe	2x150	24577496700		Huazhong Agricultural University
SRR27227990	Fragaria x ananassa	Benihoppe	2x150	23428789500		Huazhong Agricultural University
SRR21047259	Gossypium hirsutum	X1	ONT	58149970583		Huazhong Agricultural University
SRR21047260	Gossypium hirsutum	X1	ONT	56860896863		Huazhong Agricultural University
SRR21047262	Gossypium hirsutum	X1	ONT	60568615313		Huazhong Agricultural University
SRR8885368	Gossypium hirsutum	Isolate: 1008001.06	2x250	44319363168		HudsonAlpha Genome Sequencing Center
SRR1768503	Gossypium hirsutum	Texas Marker-1 (TM-1)	2x100	14437137600		Nanjing Agricultural University
SRR30899530	Gossypium hirsutum	Texas Marker-1 (TM-1)	2x150	10598331665		Zhejiang University
SRR17374240	Saccharomyces cerevisiae	S288C	ONT	9633074833		https://doi.org/10.1093/bib/bbac146
ERR13388042	Saccharomyces cerevisiae	S288C	ONT	6732649209		https://doi.org/10.1093/bib/bbac146
ERR1883401	Saccharomyces cerevisiae	wild type	ONT	33294028		https://doi.org/10.1093/bib/bbac146
SRR18210286	Saccharomyces cerevisiae	S288C	PacBio	4583595361		Shanghai Jiao Tong University
ERR1655118	Saccharomyces cerevisiae	S288C	PacBio	336079066		Wellcome Sanger Institute
SRR10382013	Saccharomyces cerevisiae	S288C	PacBio	8368072557		Huazhong Agricultural University
ERR971853	Saccharomyces cerevisiae	S288C	2x125	636107500		Wellcome Sanger Institute
ERR225659	Saccharomyces cerevisiae	S288C	2x100	628551400		Wellcome Sanger Institute
ERR225657	Saccharomyces cerevisiae	S288C	2x100	763047400		Wellcome Sanger Institute
SRR10032546	Eschericia coli	K-12	ONT	1916462604		Icahn School of Medicine at Mount Sinai
SRR25637829	Eschericia coli	K-12	ONT	591352824		University of Birmingham
SRR10032545	Eschericia coli	K-12	ONT	3128364588		Icahn School of Medicine at Mount Sinai
SRR10971019	Eschericia coli	K-12	PacBio	1389500381		Pacific Biosciences
SRR1284073	Eschericia coli	K-12	PacBio	308065009		Pacific Biosciences
SRR2063112	Eschericia coli	K-12	PacBio	1249320887		https://doi.org/10.1371/journal.pgen.1005854
SRR29384302	Eschericia coli	K-12	2x150	1351328700		Shandong University, Qingdao
SRR826451	Eschericia coli	K-12	2x100	839266368		Broad Institute
SRR001665	Eschericia coli	K-12	2x72	749392128		ILLUMINA
SRR24201713	Caenorhabditis elegans	ZAB3_2	ONT	6846034752		Academia Sinica
SRR24201716	Caenorhabditis elegans	N2	ONT	7366452917		Academia Sinica
SRR7594463	Caenorhabditis elegans	VC2010	ONT	3216822435		http://www.genome.org/cgi/doi/10.1101/gr.244830.118
SRR8599837	Caenorhabditis elegans	CB4856	PacBio	8289680042		Seoul National University
SRR22507561	Caenorhabditis elegans	Hawaiian CB4856	PacBio	13343120753		University of Oregon
SRR20766636	Caenorhabditis elegans	Bristol N2	PacBio	43247325104		pku
SRR24201714	Caenorhabditis elegans	ZAB3_2	2x150	11273927700		Academia Sinica
SRR22507562	Caenorhabditis elegans	Bristol N2	2x150	63825779976		University of Oregon
SRR26975042	Caenorhabditis elegans	Isolate from Seville, Spain (JU1400)	2x150	3927590527		University of Calgary
