## AdditionalFile 2 for "Mapping-based Genome Size Estimation"

### Sheet: Sheet1
Data sets	Exons mean	Exons median	wo TE exon mean	wo TE exon median	All genes mean	All genes median	wo TE genes mean	wo TE genes median	BUSCO mean	BUSCO median	GenomeScope	gce	findGSE
SRR1810274	115.801	132.149	114.965	128.144	119.146	136.411	114.043	128.144	127.808	128.144	153	128	164
SRR5216995	115.952	133.994	114.398	131.143	119.146	133.994	113.954	131.143	129.779	131.143	136	118.9	142
SRR6175525	114.428	167.574	110.16	153.61	119.146	184.332	109.051	153.61	122.993	153.61	150	-	-
SRR7686247	115.319	130.655	115.475	129.042	119.146	132.309	114.182	129.042	126.884	129.042	126	116.5	146.9
SRR7890551	115.494	129.284	114.723	124.974	119.146	129.284	113.448	124.974	126.809	124.974	127	120	167
SRR3340909	122.354	141.307	122.354	141.307	123.517	141.307	124.105	141.307	127.561	128.461	189.4	137	198
SRR2919279	122.786	138.079	122.786	138.079	123.517	138.079	124.82	140.38	128.822	133.695	129.1	117	139
SRR3340911	121.392	151.301	121.392	151.301	123.517	151.301	124.532	151.301	132.139	151.301	-	-	-
SRR3340910	122.604	137.545	122.604	137.545	123.517	137.545	124.532	143.797	130.201	131.814	180.6	134	190
SRR3340908	122.516	137.788	122.516	137.788	123.517	145.04	165.742	199.277	130.408	137.788	187.7	137	197
SRR2919288	122.201	149.032	122.201	149.032	123.517	149.032	124.667	149.032	129.778	136.613	155.6	141	189
