## AdditionalFile3 for "Mapping-based Genome Size Estimation"

### Sheet: Sheet1
Sample	BUSCO mean	BUSCO median
ERR4760286	140.688	152.059
ERR3712256	138.334	155.918
ERR3712255, ERR3887506	142.52	159.381
ERR3712254, ERR3887505	139.898	156.795
ERR3712253, ERR3887407	137.446	158.749
ERR3712252, ERR3887408	140.957	158.51
ERR3712251, ERR3887409	139.903	156.461
ERR3712249, ERR3887411	140.008	153.932
ERR3712248, ERR3887412	141.072	158.711
ERR3712247	141.332	158.944
ERR3712246, ERR3887414	138.95	155.078
ERR3712245, ERR3887415	139.458	153.402
ERR3712244, ERR3887416	138.105	156.712
ERR3712243, ERR3887417	141.683	158.803
