## AdditionalFile4 for "Mapping-based Genome Size Estimation"

### Sheet: Additional_File_4_media-4
SampleID	MGSE	findGSE	gce	GenomeScope
SRR1945435	140	6	160	0
SRR1945436	135	213	149	174
SRR1945437	135	211	148	185
SRR1945438	135	198	149	174
SRR1945439	137	227	146	173
SRR1945440	135	200	146	173
SRR1945441	136	217	147	172
SRR1945442	141	211	150	173
SRR1945443	143	248	155	89
SRR1945444	139	207	147	182
SRR1945445	140	258	151	189
SRR1945446	126	180	141	0
SRR1945447	122	n/a	n/a	n/a
SRR1945448	119	n/a	n/a	n/a
SRR1945449	121	n/a	n/a	n/a
SRR1945450	131	n/a	n/a	n/a
SRR1945451	135	160	122	148
SRR1945452	122	n/a	n/a	n/a
SRR1945453	124	n/a	n/a	n/a
SRR1945454	125	149	114	125
SRR1945455	124	154	115	136
SRR1945456	133	201	139	167
SRR1945457	126	149	115	135
SRR1945458	136	157	119	144
SRR1945459	127	151	115	129
SRR1945460	134	154	119	144
SRR1945461	134	155	122	152
SRR1945462	120	n/a	n/a	n/a
SRR1945463	123	150	123	131
SRR1945464	120	3	156	0
SRR1945465	120	194	136	0
SRR1945466	126	188	140	3
SRR1945467	120	161	128	132
SRR1945468	139	248	193	228
SRR1945469	128	149	116	124
SRR1945470	125	150	116	133
SRR1945471	128	158	119	144
SRR1945472	127	159	120	147
SRR1945473	139	195	135	162
SRR1945474	142	283	190	19
SRR1945475	139	198	139	177
SRR1945476	135	145	118	131
SRR1945477	126	197	182	120
SRR1945478	145	177	160	134
SRR1945479	137	168	159	127
SRR1945480	146	133	123	131
SRR1945481	135	147	128	0
SRR1945482	135	136	114	125
SRR1945483	127	134	127	134
SRR1945484	134	168	143	120
SRR1945485	128	176	152	116
SRR1945486	135	136	123	132
SRR1945487	134	131	120	129
SRR1945488	129	133	121	124
SRR1945489	142	155	122	125
SRR1945490	139	141	128	136
SRR1945491	138	132	123	131
SRR1945492	142	151	119	126
SRR1945493	130	164	120	146
SRR1945494	137	172	123	152
SRR1945495	126	158	118	141
SRR1945496	130	163	119	146
SRR1945497	127	159	118	144
SRR1945498	132	152	120	148
SRR1945499	132	n/a	n/a	n/a
SRR1945500	133	n/a	n/a	n/a
SRR1945501	129	159	118	144
SRR1945502	126	150	116	134
SRR1945503	127	153	117	137
SRR1945504	130	167	121	158
SRR1945505	127	157	118	140
SRR1945506	125	165	118	144
SRR1945507	142	199	136	162
SRR1945508	135	162	120	148
SRR1945509	131	154	120	144
SRR1945510	130	151	116	138
SRR1945511	138	177	123	154
SRR1945512	141	305	212	14
SRR1945513	142	204	141	176
SRR1945514	139	262	188	233
SRR1945515	143	260	141	92
SRR1945516	120	n/a	n/a	n/a
SRR1945517	117	n/a	n/a	n/a
SRR1945518	139	13	244	12
SRR1945519	143	253	142	183
SRR1945520	135	162	122	144
SRR1945521	131	144	120	142
SRR1945522	124	154	116	129
SRR1945523	127	158	118	142
SRR1945524	116	n/a	n/a	n/a
SRR1945525	119	n/a	n/a	n/a
SRR1945526	124	n/a	n/a	n/a
SRR1945527	136	166	123	153
SRR1945528	122	n/a	n/a	n/a
SRR1945529	126	n/a	n/a	n/a
SRR1945530	122	n/a	n/a	n/a
SRR1945531	139	205	138	165
SRR1945532	125	152	116	138
SRR1945533	145	16	237	15
SRR1945534	132	156	120	146
SRR1945535	127	163	120	145
SRR1945536	128	155	119	144
SRR1945537	144	16	275	15
SRR1945538	139	245	142	179
SRR1945539	126	162	117	143
SRR1945540	126	156	117	139
SRR1945541	137	14	8	0
SRR1945542	124	n/a	n/a	n/a
SRR1945543	124	n/a	n/a	n/a
SRR1945544	141	13	241	0
SRR1945545	140	199	139	178
SRR1945546	143	24	216	21
SRR1945547	137	167	124	134
SRR1945548	137	165	124	142
SRR1945549	142	250	146	0
SRR1945550	140	19	222	17
SRR1945551	132	158	120	128
SRR1945552	144	200	138	170
SRR1945553	142	16	264	15
SRR1945554	141	17	231	15
SRR1945555	145	239	147	0
SRR1945556	143	20	205	18
SRR1945557	142	220	141	180
SRR1945558	134	25	192	21
SRR1945559	129	145	117	137
SRR1945560	136	214	144	173
SRR1945561	131	202	142	0
SRR1945562	138	161	122	128
SRR1945563	134	206	147	163
SRR1945564	132	179	137	151
SRR1945565	134	173	125	160
SRR1945566	134	225	149	168
SRR1945567	133	208	148	168
SRR1945568	132	207	141	168
SRR1945569	135	170	124	153
SRR1945570	129	144	116	135
SRR1945571	136	162	123	128
SRR1945572	133	182	143	161
SRR1945573	133	207	145	176
SRR1945574	136	201	144	0
SRR1945575	134	194	145	166
SRR1945576	138	230	149	180
SRR1945577	136	227	146	168
SRR1945578	138	227	147	169
SRR1945579	136	170	124	130
SRR1945580	137	200	149	174
SRR1945581	137	202	150	175
SRR1945582	135	160	125	149
SRR1945583	141	214	150	172
SRR1945584	137	212	146	175
SRR1945585	137	0	154	5
SRR1945586	144	226	192	63
SRR1945587	150	n/a	n/a	n/a
SRR1945588	139	211	174	132
SRR1945589	124	153	115	124
SRR1945590	123	146	128	135
SRR1945591	166	3	1	0
SRR1945592	159	226	186	0
SRR1945593	159	n/a	n/a	n/a
SRR1945594	141	194	180	133
SRR1945595	132	n/a	n/a	n/a
SRR1945596	137	238	150	179
SRR1945597	136	211	151	172
SRR1945598	137	208	151	176
SRR1945599	135	248	163	0
SRR1945600	133	186	146	160
SRR1945601	134	197	148	171
SRR1945602	140	117	155	0
SRR1945603	135	271	157	0
SRR1945604	149	116	189	0
SRR1945605	139	178	124	108
SRR1945606	174	176	151	151
SRR1945607	155	164	159	132
SRR1945608	151	0	2	0
SRR1945609	146	2	2	0
SRR1945610	142	150	133	124
SRR1945611	153	10	337	0
SRR1945612	151	5	380	0
SRR1945613	140	179	168	149
SRR1945614	157	165	148	124
SRR1945615	136	187	175	146
SRR1945616	136	213	188	133
SRR1945617	128	172	172	132
SRR1945618	138	1	1	0
SRR1945619	150	215	217	0
SRR1945620	145	3	1	0
SRR1945621	132	91	175	0
SRR1945622	131	162	153	136
SRR1945623	140	0	2	0
SRR1945624	142	125	212	0
SRR1945625	149	165	157	135
SRR1945626	156	199	178	164
SRR1945627	121	2	2	0
SRR1945628	128	10	2	47
SRR1945629	122	1	1	0
SRR1945630	149	0	362	0
SRR1945631	146	188	184	126
SRR1945632	142	182	173	135
SRR1945633	139	222	162	136
SRR1945634	143	275	211	0
SRR1945635	137	n/a	n/a	n/a
SRR1945636	136	138	126	133
SRR1945637	138	209	152	122
SRR1945638	144	159	143	133
SRR1945639	141	176	146	119
SRR1945640	133	181	177	133
SRR1945641	141	241	164	129
SRR1945642	146	209	175	117
SRR1945643	138	68	44	56
SRR1945644	141	148	123	127
SRR1945645	144	176	140	118
SRR1945646	134	149	125	141
SRR1945647	138	157	150	131
SRR1945648	139	166	154	124
SRR1945649	127	223	186	133
SRR1945650	130	176	164	133
SRR1945651	157	201	179	142
SRR1945652	141	2	544	0
SRR1945653	134	177	149	139
SRR1945654	143	155	128	130
SRR1945655	142	204	180	140
SRR1945656	134	187	183	131
SRR1945657	140	185	173	131
SRR1945658	134	137	117	125
SRR1945659	143	258	222	0
SRR1945660	138	128	316	0
SRR1945661	131	196	172	141
SRR1945662	136	184	171	141
SRR1945663	132	137	119	123
SRR1945664	135	136	123	132
SRR1945665	132	131	121	129
SRR1945666	135	136	118	122
SRR1945667	130	133	120	130
SRR1945668	187	179	171	135
SRR1945669	145	202	151	0
SRR1945670	134	196	193	162
SRR1945671	140	164	144	130
SRR1945672	154	177	165	140
SRR1945673	138	186	137	126
SRR1945674	137	171	156	131
SRR1945675	139	137	124	133
SRR1945676	142	166	142	132
SRR1945677	139	0	2	129
SRR1945678	157	202	170	131
SRR1945679	144	214	158	0
SRR1945680	131	145	120	134
SRR1945681	146	179	149	137
SRR1945682	138	168	140	135
SRR1945683	153	234	158	113
SRR1945684	137	154	121	129
SRR1945685	139	186	156	124
SRR1945686	139	198	164	132
SRR1945687	132	138	127	137
SRR1945688	140	207	153	65
SRR1945689	135	216	208	152
SRR1945690	155	189	164	139
SRR1945691	132	176	149	133
SRR1945692	133	165	147	131
SRR1945693	137	190	153	127
SRR1945694	141	188	176	144
SRR1945695	148	212	192	0
SRR1945696	141	192	173	151
SRR1945697	140	178	161	135
SRR1945698	125	232	166	108
SRR1945699	146	5	466	0
SRR1945700	134	155	129	139
SRR1945701	140	149	125	134
SRR1945702	140	201	195	0
SRR1945703	148	157	145	138
SRR1945704	134	158	141	134
SRR1945705	134	167	140	138
SRR1945706	147	223	178	131
SRR1945707	157	197	171	137
SRR1945708	134	138	119	125
SRR1945709	141	166	147	135
SRR1945710	143	203	192	0
SRR1945711	143	133	122	130
SRR1945712	162	154	133	125
SRR1945713	139	160	128	124
SRR1945714	140	183	123	113
SRR1945715	130	171	149	126
SRR1945716	140	145	128	132
SRR1945717	120	2	167	0
SRR1945718	132	139	121	133
SRR1945719	135	1	133	0
SRR1945720	144	166	143	129
SRR1945721	133	206	150	0
SRR1945722	133	2	1	0
SRR1945723	122	5	173	0
SRR1945724	151	141	228	0
SRR1945725	144	200	154	53
SRR1945726	128	145	122	138
SRR1945727	126	3	225	0
SRR1945728	124	203	144	111
SRR1945729	158	n/a	n/a	n/a
SRR1945730	172	156	142	122
SRR1945731	139	183	124	111
SRR1945732	136	222	159	90
SRR1945733	132	195	150	171
SRR1945734	139	254	162	93
SRR1945735	143	159	123	125
SRR1945736	134	210	156	182
SRR1945737	135	201	150	173
SRR1945738	141	159	161	0
SRR1945739	122	189	141	0
SRR1945740	129	161	118	144
SRR1945741	129	170	119	143
SRR1945742	138	246	159	0
SRR1945743	126	154	116	139
SRR1945744	125	157	117	142
SRR1945745	132	153	117	138
SRR1945746	125	149	116	134
SRR1945747	133	150	118	139
SRR1945748	126	174	116	122
SRR1945749	138	174	133	0
SRR1945750	126	98	135	5
SRR1945751	136	2	2	0
SRR1945752	125	0	2	0
SRR1945753	126	149	127	135
SRR1945754	120	142	112	124
SRR1945755	130	207	138	187
SRR1945756	127	159	126	146
SRR1945757	132	158	132	147
SRR1945758	134	219	137	163
SRR1945759	145	248	200	0
SRR1945760	125	154	130	140
SRR1945761	137	2	2	0
SRR1945762	140	228	170	0
SRR1945763	118	193	134	0
SRR1945764	139	199	135	142
SRR1945765	121	1	161	0
SRR1945766	127	214	140	186
SRR1945767	128	2	141	3
SRR1945768	120	212	139	0
SRR1945769	129	162	119	145
SRR1945770	127	203	131	0
SRR1945771	117	177	131	132
SRR1945772	135	130	121	127
SRR1945773	148	165	130	126
SRR1945774	125	154	128	138
SRR1945775	126	179	137	0
SRR1945776	136	195	136	140
SRR1945777	126	161	128	150
SRR1945778	130	151	127	134
SRR1945779	120	184	136	0
SRR1945780	128	157	128	141
SRR1945781	131	7	165	0
SRR1945782	123	185	149	125
SRR1945783	130	214	135	181
SRR1945784	127	227	143	194
SRR1945785	126	180	143	136
SRR1945786	126	158	138	0
SRR1945787	129	10	147	0
SRR1945788	120	183	129	129
SRR1945789	134	4	2	0
SRR1945790	131	227	142	194
SRR1945791	122	2	150	2
SRR1945792	133	239	150	192
SRR1945793	130	203	157	138
SRR1945794	233	0	463	0
SRR1945795	123	197	136	0
SRR1945796	130	224	141	184
SRR1945797	125	192	154	132
SRR1945798	125	186	133	0
SRR1945799	134	1	208	5
SRR1945800	119	155	135	124
SRR1945801	123	155	129	140
SRR1945802	127	0	137	6
SRR1945803	123	198	134	0
SRR1945804	123	157	135	132
SRR1945805	126	183	131	0
SRR1945806	130	164	133	71
SRR1945807	126	160	130	0
SRR1945808	131	157	121	144
SRR1945809	126	169	135	0
SRR1945810	124	172	134	0
SRR1945811	126	196	135	0
SRR1945812	129	149	117	137
SRR1945813	126	182	135	0
SRR1945814	128	152	133	136
SRR1945815	125	153	129	133
SRR1945816	130	2	143	1
SRR1945817	131	7	145	0
SRR1945818	125	151	127	136
SRR1945819	130	151	128	149
SRR1945820	122	145	124	131
SRR1945821	129	152	126	133
SRR1945822	128	155	128	150
SRR1945823	126	99	138	0
SRR1945824	126	151	128	72
SRR1945825	126	2	136	0
SRR1945826	120	181	134	132
SRR1945827	123	178	138	3
SRR1945828	130	174	137	0
SRR1945829	132	318	168	0
SRR1945830	116	184	133	67
SRR1945831	145	4	151	11
SRR1945832	122	185	134	6
SRR1945833	125	142	114	131
SRR1945834	122	1	139	0
SRR1945835	127	4	135	0
SRR1945836	128	184	138	7
SRR1945837	123	182	137	0
SRR1945838	131	147	125	142
SRR1945839	123	144	124	131
SRR1945840	125	212	138	0
SRR1945841	120	164	133	128
SRR1945842	119	164	138	132
SRR1945843	120	177	137	65
SRR1945844	124	179	140	0
SRR1945845	123	151	124	138
SRR1945846	125	204	143	0
SRR1945847	124	155	132	127
SRR1945848	123	142	126	129
SRR1945849	130	154	132	137
SRR1945850	143	193	134	10
SRR1945851	126	176	131	0
SRR1945852	125	3	173	0
SRR1945853	126	7	143	0
SRR1945854	122	209	141	0
SRR1945855	132	181	137	7
SRR1945856	129	188	133	0
SRR1945857	125	203	136	0
SRR1945858	121	188	138	0
SRR1945859	130	172	139	0
SRR1945860	126	163	123	144
SRR1945861	118	188	133	0
SRR1945862	122	106	145	0
SRR1945863	123	146	124	130
SRR1945864	127	156	124	144
SRR1945865	124	150	126	131
SRR1945866	131	164	133	0
SRR1945867	120	138	117	121
SRR1945868	122	141	123	128
SRR1945869	132	166	131	0
SRR1945870	122	172	129	135
SRR1945871	120	1	157	0
SRR1945872	125	2	149	0
SRR1945873	141	181	136	8
SRR1945874	119	204	144	0
SRR1945875	123	1	164	5
SRR1945876	132	n/a	n/a	n/a
SRR1945877	128	4	162	0
SRR1945878	127	2	155	5
SRR1945879	124	191	138	0
SRR1945880	123	1	147	0
SRR1945881	130	215	133	0
SRR1945882	120	4	155	0
SRR1945883	123	175	141	133
SRR1945884	130	168	136	154
SRR1945885	123	142	117	134
SRR1945886	136	154	127	151
SRR1945887	136	203	135	0
SRR1945888	121	0	169	0
SRR1945889	125	168	140	0
SRR1945890	123	2	157	0
SRR1945891	145	195	137	174
SRR1945892	122	164	139	125
SRR1945893	126	156	135	0
SRR1945894	125	3	143	2
SRR1945895	126	3	164	4
SRR1945896	136	160	129	156
SRR1945897	123	176	127	130
SRR1945898	130	231	140	97
SRR1945899	133	160	127	155
SRR1945900	120	172	133	0
SRR1945901	120	2	139	2
SRR1945902	125	2	147	0
SRR1945903	118	157	128	125
SRR1945904	120	104	135	0
SRR1945905	131	1	183	5
SRR1945906	137	197	134	0
SRR1945907	119	166	131	136
SRR1945908	120	197	136	3
SRR1945909	122	167	133	128
SRR1945910	130	168	143	0
SRR1945911	128	180	145	0
SRR1945912	129	176	145	0
SRR1945913	123	148	114	131
SRR1945914	125	153	117	137
SRR1945915	120	146	125	134
SRR1945916	135	160	128	156
SRR1945917	130	170	136	3
SRR1945918	119	209	141	0
SRR1945919	121	1	153	2
SRR1945920	123	177	135	124
SRR1945921	127	165	139	0
SRR1945922	118	175	133	0
SRR1945923	119	159	127	130
SRR1945924	126	166	127	158
SRR1945925	121	211	143	0
SRR1945926	123	180	141	0
SRR1945927	125	161	127	153
SRR1945928	142	179	132	0
SRR1945929	125	147	125	135
SRR1945930	134	165	131	161
SRR1945931	134	90	136	8
SRR1945932	126	150	126	139
SRR1945933	124	3	159	4
SRR1945934	127	167	134	0
SRR1945935	127	94	148	3
SRR1945936	124	5	151	0
SRR1945937	132	7	169	0
SRR1945938	125	4	147	0
SRR1945939	127	153	115	137
SRR1945940	140	209	138	0
SRR1945941	124	157	125	140
SRR1945942	126	178	138	0
SRR1945943	119	1	2	45
SRR1945944	121	1	2	0
SRR1945945	119	169	130	135
SRR1945946	135	217	141	162
SRR1945947	128	2	137	2
SRR1945948	131	239	143	203
SRR1945949	126	158	118	142
SRR1945950	124	158	118	141
SRR1945951	125	151	117	137
SRR1945952	125	155	117	137
SRR1945953	146	198	136	179
SRR1945954	125	158	117	142
SRR1945955	125	159	119	144
SRR1945956	142	8	144	0
SRR1945957	136	231	139	0
SRR1945958	126	161	117	131
SRR1945959	128	163	118	138
SRR1945960	134	170	135	10
SRR1945961	134	193	136	4
SRR1945962	126	164	118	142
SRR1945963	129	169	134	7
SRR1945964	129	0	1	49
SRR1945965	134	141	116	123
SRR1945966	135	193	176	148
SRR1945967	146	5	2	0
SRR1945968	132	10	168	0
SRR1945969	135	150	120	134
SRR1945970	138	263	157	0
SRR1945971	133	7	180	0
SRR1945972	176	126	231	0
SRR1945973	133	222	141	190
SRR1945974	126	0	0	3
SRR1945975	139	300	339	0
SRR1945976	153	206	213	0
SRR1945977	125	184	155	136
SRR1945978	132	240	144	0
SRR1945979	129	222	140	192
SRR1945980	131	225	141	195
SRR1945981	129	1	2	48
SRR1945982	124	0	2	102
SRR1945983	133	4	2	0
SRR1945984	139	182	171	134
SRR1945985	132	184	184	0
SRR1945986	130	n/a	n/a	n/a
SRR1945987	139	191	166	68
SRR1945988	139	7	177	0
SRR1945989	135	239	152	197
SRR1945990	131	217	141	0
SRR1945991	129	213	139	190
SRR1945992	118	0	2	103
SRR1945993	131	128	121	126
SRR1945994	126	86	138	6
SRR1945995	129	183	144	0
SRR1945996	136	143	119	126
SRR1945997	139	182	152	138
SRR1945998	128	1	2	45
SRR1945999	129	158	130	145
SRR1946000	123	2	146	2
SRR1946001	122	166	114	119
SRR1946002	122	180	134	0
SRR1946003	122	142	115	129
SRR1946004	131	272	149	0
SRR1946005	129	153	130	134
SRR1946006	128	3	2	0
SRR1946007	169	231	211	90
SRR1946008	136	169	137	146
SRR1946009	135	1	2	0
SRR1946010	130	279	148	0
SRR1946011	120	193	145	0
SRR1946012	132	182	158	134
SRR1946013	138	199	138	142
SRR1946014	132	142	119	127
SRR1946015	133	135	124	133
SRR1946016	126	157	116	127
SRR1946017	126	161	115	139
SRR1946018	123	n/a	n/a	n/a
SRR1946019	123	n/a	n/a	n/a
SRR1946020	127	160	119	143
SRR1946021	142	213	164	135
SRR1946022	137	159	125	128
SRR1946023	132	229	139	0
SRR1946024	131	177	130	152
SRR1946025	135	204	137	170
SRR1946026	135	213	140	179
SRR1946027	133	184	131	155
SRR1946028	134	10	144	0
SRR1946029	132	206	140	182
SRR1946030	132	193	135	171
SRR1946031	130	207	137	170
SRR1946032	135	195	137	174
SRR1946033	142	201	138	185
SRR1946034	134	218	149	177
SRR1946035	152	260	144	0
SRR1946036	128	185	130	152
SRR1946037	132	187	131	157
SRR1946038	130	192	132	155
SRR1946039	131	199	130	163
SRR1946040	131	175	132	169
SRR1946041	132	230	139	0
SRR1946042	126	166	123	129
SRR1946043	123	313	183	0
SRR1946044	133	199	134	170
SRR1946045	133	201	135	186
SRR1946046	129	187	138	160
SRR1946047	126	181	129	154
SRR1946048	133	198	135	167
SRR1946049	122	237	145	133
SRR1946050	130	183	131	156
SRR1946051	133	191	133	158
SRR1946052	132	183	131	153
SRR1946053	149	2	142	10
SRR1946054	141	3	149	0
SRR1946055	141	13	257	12
SRR1946056	132	183	125	112
SRR1946057	130	168	137	117
SRR1946058	143	151	129	127
SRR1946059	141	142	116	132
SRR1946060	140	142	120	131
SRR1946061	138	137	122	135
SRR1946062	132	141	122	141
SRR1946063	136	141	118	132
SRR1946064	149	163	126	126
SRR1946065	133	136	119	122
SRR1946066	133	135	124	131
SRR1946067	137	154	138	120
SRR1946068	138	146	117	134
SRR1946069	134	133	120	123
SRR1946070	126	166	135	119
SRR1946071	145	145	124	124
SRR1946072	135	n/a	n/a	n/a
SRR1946073	147	160	142	123
SRR1946074	127	166	136	120
SRR1946075	132	159	127	120
SRR1946076	128	141	117	131
SRR1946077	129	161	143	123
SRR1946078	134	2	188	0
SRR1946079	129	187	122	108
SRR1946080	131	159	137	127
SRR1946081	130	148	120	123
SRR1946082	137	135	595	108
SRR1946083	130	182	170	0
SRR1946084	129	187	157	119
SRR1946085	132	3	586	112
SRR1946086	126	154	141	129
SRR1946087	130	137	117	130
SRR1946088	128	158	144	127
SRR1946089	135	155	130	124
SRR1946090	131	152	127	127
SRR1946091	132	157	132	131
SRR1946092	128	142	120	136
SRR1946093	129	n/a	n/a	n/a
SRR1946094	165	168	139	118
SRR1946095	125	2	206	0
SRR1946096	127	180	136	126
SRR1946097	130	192	155	117
SRR1946098	139	148	132	128
SRR1946099	139	233	156	117
SRR1946100	127	153	128	124
SRR1946101	128	156	128	127
SRR1946102	137	n/a	n/a	n/a
SRR1946103	122	195	143	114
SRR1946104	133	180	134	117
SRR1946105	136	203	138	168
SRR1946106	137	195	136	157
SRR1946107	133	242	140	172
SRR1946108	136	199	134	175
SRR1946109	138	239	150	0
SRR1946110	133	199	134	176
SRR1946111	141	230	140	194
SRR1946112	136	204	142	171
SRR1946113	140	223	141	175
SRR1946114	135	213	138	176
SRR1946115	140	241	145	87
SRR1946116	136	245	153	0
SRR1946117	141	204	137	181
SRR1946118	139	206	144	171
SRR1946119	138	198	140	167
SRR1946120	143	217	138	189
SRR1946121	134	206	141	175
SRR1946122	136	196	134	175
SRR1946123	137	207	144	170
SRR1946124	133	208	139	178
SRR1946125	135	189	139	159
SRR1946126	134	201	134	172
SRR1946127	134	111	149	0
SRR1946128	141	210	133	175
SRR1946129	144	245	149	85
SRR1946130	140	212	137	0
SRR1946131	139	201	139	164
SRR1946132	139	196	135	177
SRR1946133	144	206	144	162
SRR1946134	134	191	137	167
SRR1946135	135	196	133	174
SRR1946136	140	n/a	n/a	n/a
SRR1946137	141	241	148	0
SRR1946138	141	203	134	181
SRR1946139	135	204	138	173
SRR1946140	142	203	136	182
SRR1946141	140	209	142	178
SRR1946142	137	219	134	183
SRR1946143	142	243	144	89
SRR1946144	142	213	140	177
SRR1946145	140	269	151	0
SRR1946146	138	206	134	177
SRR1946147	137	211	145	172
SRR1946148	134	217	139	179
SRR1946149	142	236	146	179
SRR1946150	134	192	133	181
SRR1946151	133	234	143	177
SRR1946152	137	224	147	186
SRR1946153	139	194	141	163
SRR1946154	137	199	136	182
SRR1946155	140	206	146	180
SRR1946156	148	198	137	179
SRR1946157	142	225	143	177
SRR1946158	138	276	147	0
SRR1946159	133	185	132	175
SRR1946160	140	221	143	0
SRR1946161	140	274	157	0
SRR1946162	144	220	138	186
SRR1946163	138	236	140	188
SRR1946164	142	201	140	173
SRR1946165	139	205	136	175
SRR1946166	141	205	134	173
SRR1946167	133	200	133	169
SRR1946168	140	237	146	182
SRR1946169	138	212	143	173
SRR1946170	141	209	137	177
SRR1946171	136	263	146	176
SRR1946172	139	195	134	183
SRR1946173	138	212	136	182
SRR1946174	143	201	140	168
SRR1946175	138	221	138	189
SRR1946176	144	267	150	89
SRR1946177	136	220	135	189
SRR1946178	134	212	146	164
SRR1946179	141	210	137	188
SRR1946180	136	214	144	178
SRR1946181	141	204	135	183
SRR1946182	139	205	139	173
SRR1946183	142	218	138	181
SRR1946184	142	215	141	170
SRR1946185	138	204	141	162
SRR1946186	147	210	139	185
SRR1946187	136	227	144	183
SRR1946188	143	214	138	0
SRR1946189	139	211	138	184
SRR1946190	143	255	153	0
SRR1946191	137	193	134	177
SRR1946192	146	217	145	173
SRR1946193	137	204	138	183
SRR1946194	130	188	131	155
SRR1946195	138	204	136	0
SRR1946196	139	5	149	8
SRR1946197	138	107	137	5
SRR1946198	138	210	138	0
SRR1946199	134	180	132	168
SRR1946200	136	198	137	180
SRR1946201	136	218	138	0
SRR1946202	136	202	135	4
SRR1946203	135	212	136	190
SRR1946204	139	168	132	157
SRR1946205	133	7	142	8
SRR1946206	134	191	134	0
SRR1946207	135	184	134	0
SRR1946208	132	189	131	178
SRR1946209	135	179	136	5
SRR1946210	137	231	141	0
SRR1946211	136	178	133	166
SRR1946212	135	216	136	0
SRR1946213	143	9	142	7
SRR1946214	144	6	144	9
SRR1946215	138	183	134	82
SRR1946216	140	206	134	0
SRR1946217	138	201	136	176
SRR1946218	134	20	142	4
SRR1946219	144	8	167	10
SRR1946220	138	216	135	0
SRR1946221	140	218	137	0
SRR1946222	136	194	131	171
SRR1946223	138	204	136	0
SRR1946224	143	8	140	0
SRR1946225	136	215	134	93
SRR1946226	136	191	133	172
SRR1946227	134	185	133	174
SRR1946228	136	4	143	8
SRR1946229	137	218	136	0
SRR1946230	141	214	137	0
SRR1946231	139	206	138	0
SRR1946232	136	203	138	84
SRR1946233	138	193	134	171
SRR1946234	142	6	2	6
SRR1946235	137	175	133	159
SRR1946236	139	208	139	0
SRR1946237	136	178	132	162
SRR1946238	142	8	136	8
SRR1946239	139	199	136	182
SRR1946240	132	196	138	0
SRR1946241	138	6	139	0
SRR1946242	137	181	131	172
SRR1946243	140	191	135	83
SRR1946244	136	186	133	174
SRR1946245	131	178	131	170
SRR1946246	144	248	139	96
SRR1946247	135	175	129	162
SRR1946248	141	229	139	0
SRR1946249	139	6	143	5
SRR1946250	141	7	149	5
SRR1946251	135	191	131	175
SRR1946252	147	197	138	162
SRR1946253	141	207	133	0
SRR1946254	148	230	139	182
SRR1946255	146	242	139	148
SRR1946256	147	8	162	0
SRR1946257	148	201	138	176
SRR1946258	144	187	138	171
SRR1946259	142	207	142	83
SRR1946260	141	0	150	11
SRR1946261	137	7	139	0
SRR1946262	142	196	139	180
SRR1946263	139	180	136	163
SRR1946264	140	183	136	162
SRR1946265	140	186	134	171
SRR1946266	141	176	135	157
SRR1946267	142	0	147	7
SRR1946268	144	212	136	178
SRR1946269	138	256	145	0
SRR1946270	155	10	152	0
SRR1946271	141	202	135	183
SRR1946272	141	225	139	0
SRR1946273	138	175	133	161
SRR1946274	136	169	136	0
SRR1946275	137	192	135	0
SRR1946276	136	211	135	177
SRR1946277	138	191	135	178
SRR1946278	139	185	134	0
SRR1946279	136	183	131	174
SRR1946280	136	181	129	166
SRR1946281	130	177	128	163
SRR1946282	134	0	143	6
SRR1946283	133	182	133	164
SRR1946284	140	194	136	0
SRR1946285	134	184	131	174
SRR1946286	135	188	130	163
SRR1946287	137	189	132	174
SRR1946288	139	193	135	169
SRR1946289	137	179	130	173
SRR1946290	136	180	133	165
SRR1946291	141	196	135	0
SRR1946292	136	183	132	172
SRR1946293	136	202	137	0
SRR1946294	135	198	136	173
SRR1946295	134	222	142	0
SRR1946296	138	6	145	9
SRR1946297	136	n/a	n/a	n/a
SRR1946298	135	201	137	0
SRR1946299	135	184	131	173
SRR1946300	138	7	147	9
SRR1946301	133	195	134	0
SRR1946302	132	178	133	10
SRR1946303	135	185	136	86
SRR1946304	135	5	152	10
SRR1946305	142	182	135	160
SRR1946306	137	193	133	0
SRR1946307	142	173	134	156
SRR1946308	134	178	133	158
SRR1946309	140	198	136	0
SRR1946310	144	0	0	0
SRR1946311	137	107	141	0
SRR1946312	137	182	136	0
SRR1946313	145	258	142	0
SRR1946314	150	222	138	184
SRR1946315	136	188	135	171
SRR1946316	136	188	133	0
SRR1946317	139	192	134	0
SRR1946318	136	221	137	0
SRR1946319	140	188	134	176
SRR1946320	136	197	138	0
SRR1946321	139	6	141	0
SRR1946322	131	172	131	159
SRR1946323	137	200	131	168
SRR1946324	143	205	138	182
SRR1946325	138	209	139	0
SRR1946326	126	105	140	0
SRR1946327	130	88	138	0
SRR1946328	123	182	133	130
SRR1946329	136	0	149	5
SRR1946330	124	147	114	133
SRR1946331	127	173	139	3
SRR1946332	132	206	138	164
SRR1946333	134	208	138	166
SRR1946334	131	215	134	165
SRR1946335	136	206	138	173
SRR1946336	130	200	134	159
SRR1946337	133	211	136	163
SRR1946338	135	217	136	164
SRR1946339	128	196	133	158
SRR1946340	130	175	129	154
SRR1946341	128	181	129	154
SRR1946342	134	203	134	171
SRR1946343	129	209	133	164
SRR1946344	129	187	131	165
SRR1946345	131	210	134	162
SRR1946346	137	189	131	160
SRR1946347	128	218	133	164
SRR1946348	128	184	130	158
SRR1946349	134	212	135	166
SRR1946350	134	199	135	166
SRR1946351	130	201	133	162
SRR1946352	135	186	131	145
SRR1946353	132	208	134	161
SRR1946354	136	200	139	164
SRR1946355	134	212	141	174
SRR1946356	136	202	137	179
SRR1946357	129	218	135	165
SRR1946358	133	196	133	170
SRR1946359	127	178	127	141
SRR1946360	132	199	134	165
SRR1946361	130	202	132	155
SRR1946362	135	208	136	172
SRR1946363	131	198	133	159
SRR1946364	134	194	137	173
SRR1946365	128	192	132	158
SRR1946366	139	190	132	169
SRR1946367	133	205	134	168
SRR1946368	128	185	130	168
SRR1946369	131	213	130	161
SRR1946370	131	195	132	166
SRR1946371	133	210	137	172
SRR1946372	136	235	140	183
SRR1946373	137	185	138	0
SRR1946374	137	102	138	0
SRR1946375	133	203	137	175
SRR1946376	136	111	146	0
SRR1946377	140	8	149	0
SRR1946378	139	202	139	175
SRR1946379	138	6	152	0
SRR1946380	145	180	145	151
SRR1946381	144	215	147	0
SRR1946382	139	206	138	0
SRR1946383	146	188	144	151
SRR1946384	144	222	147	157
SRR1946385	147	0	179	0
SRR1946386	146	20	179	5
SRR1946387	142	195	154	157
SRR1946388	150	244	158	77
SRR1946389	140	208	147	154
SRR1946390	146	212	151	0
SRR1946391	138	208	147	0
SRR1946392	139	244	159	0
SRR1946393	140	228	149	0
SRR1946394	149	188	145	9
SRR1946395	142	214	145	152
SRR1946396	143	173	140	144
SRR1946397	150	215	152	0
SRR1946398	145	186	143	153
SRR1946399	153	196	146	8
SRR1946400	145	206	146	0
SRR1946401	147	199	147	165
SRR1946402	142	201	146	168
SRR1946403	145	223	150	169
SRR1946404	147	8	150	8
SRR1946405	146	179	141	154
SRR1946406	139	215	152	156
SRR1946407	140	244	170	158
SRR1946408	137	199	152	163
SRR1946409	139	200	144	178
SRR1946410	153	211	146	0
SRR1946411	139	189	148	153
SRR1946412	150	221	147	0
SRR1946413	140	216	151	178
SRR1946414	139	244	156	0
SRR1946415	148	206	144	187
SRR1946416	148	4	164	0
SRR1946417	156	4	1	8
SRR1946418	148	4	78	4
SRR1946419	151	3	165	6
SRR1946420	146	1	195	8
SRR1946421	147	2	1	7
SRR1946422	147	1	1	3
SRR1946423	150	2	166	8
SRR1946424	144	0	144	3
SRR1946425	145	99	153	9
SRR1946426	150	210	145	161
SRR1946427	145	218	152	0
SRR1946428	150	208	152	168
SRR1946429	147	196	143	162
SRR1946430	142	191	143	168
SRR1946431	139	204	146	159
SRR1946432	143	226	152	0
SRR1946433	147	n/a	n/a	n/a
SRR1946434	146	192	147	0
SRR1946435	140	185	144	155
SRR1946436	146	192	148	163
SRR1946437	139	202	147	165
SRR1946438	148	208	149	156
SRR1946439	149	198	150	4
SRR1946440	143	2	153	0
SRR1946441	143	227	150	0
SRR1946442	152	214	148	170
SRR1946443	152	195	150	161
SRR1946444	140	199	145	160
SRR1946445	143	212	145	78
SRR1946446	139	167	126	135
SRR1946447	142	n/a	n/a	n/a
SRR1946448	139	242	158	77
SRR1946449	143	195	146	160
SRR1946450	151	216	153	0
SRR1946451	145	179	148	150
SRR1946452	149	225	167	0
SRR1946453	141	196	144	172
SRR1946454	142	179	142	158
SRR1946455	152	208	162	158
SRR1946456	134	6	148	5
SRR1946457	141	215	143	0
SRR1946458	148	6	189	9
SRR1946459	135	189	140	0
SRR1946460	141	n/a	n/a	n/a
SRR1946461	145	18	9	17
SRR1946462	142	13	259	0
SRR1946463	140	208	137	164
SRR1946464	142	12	7	11
SRR1946465	141	18	489	30
SRR1946466	137	245	144	0
SRR1946467	140	202	138	174
SRR1946468	141	205	142	0
SRR1946469	136	273	192	237
SRR1946470	143	249	145	0
SRR1946471	144	241	146	0
SRR1946472	144	274	186	20
SRR1946473	141	10	6	18
SRR1946474	137	14	227	14
SRR1946475	153	15	271	21
SRR1946476	143	n/a	n/a	n/a
SRR1946477	138	22	205	19
SRR1946478	144	3	148	10
SRR1946479	138	210	141	174
SRR1946480	138	217	141	0
SRR1946481	140	207	138	166
SRR1946482	142	270	178	23
SRR1946483	103	n/a	n/a	n/a
SRR1946484	118	n/a	n/a	n/a
SRR1946485	98	n/a	n/a	n/a
SRR1946486	100	n/a	n/a	n/a
SRR1946487	96	n/a	n/a	n/a
SRR1946488	114	n/a	n/a	n/a
SRR1946489	112	n/a	n/a	n/a
SRR1946490	111	n/a	n/a	n/a
SRR1946491	106	n/a	n/a	n/a
SRR1946492	102	n/a	n/a	n/a
SRR1946493	103	n/a	n/a	n/a
SRR1946494	111	n/a	n/a	n/a
SRR1946495	114	n/a	n/a	n/a
SRR1946496	101	n/a	n/a	n/a
SRR1946497	112	n/a	n/a	n/a
SRR1946498	104	n/a	n/a	n/a
SRR1946499	111	n/a	n/a	n/a
SRR1946500	101	n/a	n/a	n/a
SRR1946501	111	n/a	n/a	n/a
SRR1946502	112	n/a	n/a	n/a
SRR1946503	113	n/a	n/a	n/a
SRR1946504	106	n/a	n/a	n/a
SRR1946505	110	n/a	n/a	n/a
SRR1946506	100	n/a	n/a	n/a
SRR1946507	107	n/a	n/a	n/a
SRR1946508	112	n/a	n/a	n/a
SRR1946509	116	n/a	n/a	n/a
SRR1946510	94	n/a	n/a	n/a
SRR1946511	102	n/a	n/a	n/a
SRR1946512	110	n/a	n/a	n/a
SRR1946513	104	n/a	n/a	n/a
SRR1946514	115	n/a	n/a	n/a
SRR1946515	101	n/a	n/a	n/a
SRR1946516	113	n/a	n/a	n/a
SRR1946517	100	n/a	n/a	n/a
SRR1946518	104	n/a	n/a	n/a
SRR1946519	114	n/a	n/a	n/a
SRR1946520	112	n/a	n/a	n/a
SRR1946521	103	n/a	n/a	n/a
SRR1946522	110	n/a	n/a	n/a
SRR1946523	114	n/a	n/a	n/a
SRR1946524	110	n/a	n/a	n/a
SRR1946525	115	n/a	n/a	n/a
SRR1946526	112	n/a	n/a	n/a
SRR1946527	110	n/a	n/a	n/a
SRR1946528	113	n/a	n/a	n/a
SRR1946529	100	n/a	n/a	n/a
SRR1946530	111	n/a	n/a	n/a
SRR1946531	115	n/a	n/a	n/a
SRR1946532	113	n/a	n/a	n/a
SRR1946533	101	n/a	n/a	n/a
SRR1946534	109	n/a	n/a	n/a
SRR1946535	106	n/a	n/a	n/a
SRR1946536	118	n/a	n/a	n/a
SRR1946537	101	n/a	n/a	n/a
SRR1946538	113	n/a	n/a	n/a
SRR1946539	113	n/a	n/a	n/a
SRR1946540	111	n/a	n/a	n/a
SRR1946541	113	n/a	n/a	n/a
SRR1946542	108	n/a	n/a	n/a
SRR1946543	99	n/a	n/a	n/a
SRR1946544	102	n/a	n/a	n/a
SRR1946545	102	n/a	n/a	n/a
SRR1946546	111	n/a	n/a	n/a
SRR1946547	110	n/a	n/a	n/a
SRR1946548	103	n/a	n/a	n/a
SRR1946549	113	n/a	n/a	n/a
SRR1946550	102	n/a	n/a	n/a
SRR1946551	109	165	160	121
SRR1946552	149	145	140	93
SRR1946553	139	135	121	132
SRR1946554	142	152	128	146
SRR1946555	166	177	129	167
SRR1946556	154	173	126	161
SRR1946557	168	177	129	166
SRR1946558	162	n/a	n/a	n/a
SRR1946559	155	166	126	161
SRR1946560	152	n/a	n/a	n/a
SRR1946561	144	157	124	148
SRR1946562	196	171	138	123
SRR1946563	300	128	211	174
SRR1946564	155	159	121	123
SRR1946565	142	142	122	140
SRR1946566	136	144	121	142
SRR1946567	131	140	119	137
SRR1946568	130	138	120	134
SRR1946569	133	138	119	135
