## AdditionalFile5 for "Mapping-based Genome Size Estimation"

### Sheet: Sheet1
Species	Samples	Exons mean	Exons median	All genes mean	All genes median	BUSCO mean	BUSCO median	GenomeScope	gce	findGSE	--ignore blacklisting	PCR duplicates removed
Beta vulgaris	SRR3929711	676.52	742.28	571.577	707.755	704.505	691.67	565	470	686	No	Yes
Beta vulgaris	SRR3929716	671.274	731.679	571.577	701.193	698	686.883	558	472	810	No	Yes
Beta vulgaris	SRR3929717	691.117	749.099	571.702	717.886	716.689	703.235	545	470	790	No	Yes
Beta vulgaris	SRR3929718	678.846	731.984	571.577	702.309	704.946	692.944	540	438	760	No	Yes
Beta vulgaris	SRR3929719	673.489	725.907	570.796	695.661	698.779	695.661	552	700	830	No	Yes
Beta vulgaris	SRR3929720	664.101	720.128	571.058	690.122	687.218	676.038	550	464	820	No	Yes
Beta vulgaris	SRR869626	667.937	895.496	572.518	795.997	698.008	754.102	450	-	-	No	Yes
Beta vulgaris	SRR869627	668.033	871.178	572.518	774.381	698.148	774.381	450	-	-	No	Yes
Beta vulgaris	SRR869628	668.133	867.67	572.518	771.262	698.229	771.262	450	335	-	No	Yes
Beta vulgaris	SRR869631	296.173	372.67	227.922	309.044	283.406	301.686	463	423	738	No	Yes
Beta vulgaris	SRR869639	614.144	756.198	549.413	705.785	644.763	683.017	580	520	629	No	Yes
Beta vulgaris	SRR869640	614.834	753.777	549.413	708.094	645.302	687.267	580	503	623	No	Yes
Beta vulgaris	SRR869643	630.258	857.836	556.666	767.538	666.37	747.857	515	504	871	No	Yes
Beta vulgaris	SRR869649	600.129	868.611	547.667	781.75	635.872	744.524	455	596	991	No	Yes
Beta vulgaris	SRR869650	596.946	871.688	544.133	747.161	637.953	747.161	457	597	500	No	Yes
Beta vulgaris	SRR869651	625.786	922.464	565.267	790.684	659.214	754.744	455	600	630	No	Yes
Beta vulgaris	SRR869655	40.2103	50.9276	25.757	72.7538	50.0182	127.319	485	485	693	No	Yes
Beta vulgaris	SRR869656	39.7653	48.8487	25.757	73.273	49.0055	117.237	491	500	792	No	Yes
Beta vulgaris	SRR869657	39.7586	49.0283	25.757	73.5424	49.1477	117.668	493	498	785	No	Yes
Beta vulgaris	SRR869658	39.6964	47.6706	25.757	71.5059	49.4214	114.409	492	500	766	No	Yes
Beta vulgaris	SRR869662	608.813	1175.53	571.525	997.42	674.482	968.084	-	486	-	No	Yes
Beta vulgaris	SRR869663	608.233	1175.99	571.525	997.808	674.175	968.46	-	-	-	No	Yes
Beta vulgaris	SRR869664	608.315	1146.56	571.525	1007.59	674.051	977.951	-	569	-	No	Yes
Beta vulgaris	SRR869665	606.029	1132.72	571.525	970.901	668.695	926.769	-	555	-	No	Yes
Brachypodium distachyon	SRR547946	-	-	-	-	291.828	288.111	267.8	236	297.8	No	Yes
Brachypodium distachyon	SRR556198	-	-	-	-	292.235	288.532	273.5	245	297	No	Yes
Brachypodium distachyon	SRR563390	-	-	-	-	288.029	270.806	253.8	215	310	No	Yes
Brachypodium distachyon	SRR6218664	-	-	-	-	288.381	278.927	232.7	215	296	No	Yes
Zea mays	SRR1575500	-	-	-	-	2092.67	1825.42	988.6	680	1450	No	Yes
Zea mays	SRR1575499	-	-	-	-	1711.24	1900.82	-	1990.1	1821.23	No	Yes
Zea mays	SRR1575498	-	-	-	-	1711.24	1900.82	915.34	1961.44	1802.48	No	Yes
Zea mays	SRR1575497	-	-	-	-	1624.89	1948.54	808.255	1739.85	1887.53	No	Yes
Solanum lycopersicum	ERR2231031	-	-	-	-	424.874	609.914	-	-	-	No	Yes
Solanum lycopersicum	SRR5258587	-	-	-	-	545.004	603.169	-	-	-	No	Yes
Solanum lycopersicum	SRR5258588	-	-	-	-	516.656	564.836	-	-	-	No	Yes
Solanum lycopersicum	SRR5258589	-	-	-	-	518.239	593.413	1351.9	-	-	No	Yes
Solanum lycopersicum	SRR5764633	-	-	-	-	582.873	638.009	690	596	850	No	Yes
Solanum lycopersicum	SRR5764797	-	-	-	-	496.201	493.587	691	606	857	No	Yes
Solanum lycopersicum	SRR5901096	-	-	-	-	561.666	547.181	600	-	-	No	Yes
Vitis vinifera	SRR7141301	-	-	-	-	530.993	524.517	364.155	512.319	918.91	No	Yes
Vitis vinifera	SRR7141302	-	-	-	-	529.515	524.984	366.163	511.262	900.408	No	Yes
Vitis vinifera	SRR7141303	-	-	-	-	530.695	521.328	-	690	620	No	Yes
Vitis vinifera	SRR7141304	-	-	-	-	533.526	525.209	436.1	700	690	No	Yes
Vitis vinifera	SRR7141305	-	-	-	-			-	714	645	No	Yes
Vitis vinifera	SRR7141306	-	-	-	-	529.805	520.46	-	710	760	No	Yes
Oryza sativa	SRR5880534	-	-	-	-	337.999	389.025	318.218	427.57	387.6	No	Yes
Oryza sativa	SRR5880533	-	-	-	-	338.383	386.966	310.796	419.35	380.62	No	Yes
Oryza sativa	SRR3056468	-	-	-	-	324.348	370.377	281.868	414.93	394.087	No	Yes
Oryza sativa	SRR25241092	-	-	-	-	355.184	378.518	336.832	405.634	391.321	No	Yes
Oryza sativa	SRR25241091	-	-	-	-	348.436	394.871	-	-	-	No	Yes
Oryza sativa	SRR25241090	-	-	-	-	353.226	404.649	-	-	-	No	Yes
Fragaria x ananassa	SRR24738174	-	-	793.46	950.14	714.37	831.37	-	-	-	No	NA
Fragaria x ananassa	SRR29791982	-	-	793.46	898.92	800.39	851.61	-	-	-	No	NA
Fragaria x ananassa	SRR24738175	-	-	793.46	929.64	615.01	713.83	-	-	-	No	Yes
Fragaria x ananassa	SRR27227989	-	-	793.46	882.35	714.32	768.5	-	-	-	No	Yes
Fragaria x ananassa	SRR27227990	-	-	793.46	875.71	698.53	758.95	-	-	-	No	Yes
Fragaria x ananassa	SRR24738174	-	-	793.46	950.14	959.47	950.14	-	-	-	Yes	NA
Fragaria x ananassa	SRR29791982	-	-	793.46	898.92	901.54	915.88	-	-	-	Yes	NA
Fragaria x ananassa	SRR24738175	-	-	793.46	929.64	778.9	898.3	-	-	-	Yes	Yes
Fragaria x ananassa	SRR27227989	-	-	793.46	882.35	887.33	916.29	-	-	-	Yes	Yes
Fragaria x ananassa	SRR27227990	-	-	793.46	875.71	845.94	875.71	-	-	-	Yes	Yes
Gossypium hirsutum	SRR8885368	-	-	13.02	41.68	0	0	-	-	-	No	Yes
Gossypium hirsutum	SRR1768503	-	-	2304.51	0	1462.87	0	-	-	-	No	Yes
Gossypium hirsutum	SRR30899530	-	-	10.58	0	0	0	-	-	-	No	Yes
Gossypium hirsutum	SRR21047259	-	-	12.09	25.3	0	0	-	-	-	No	NA
Gossypium hirsutum	SRR21047260	-	-	12.69	29.76	0	0	-	-	-	No	NA
Gossypium hirsutum	SRR21047262	-	-	12.13	25.81	0	0	-	-	-	No	NA
Gossypium hirsutum	SRR8885368	-	-	2306.07	2824.94	2234.64	2623.16	-	-	-	Yes	Yes
Gossypium hirsutum	SRR1768503	-	-	2306.07	0	1932.77	0	-	-	-	Yes	Yes
Gossypium hirsutum	SRR30899530	-	-	2306.07	5288.61	3367.44	5288.61	-	-	-	Yes	Yes
Gossypium hirsutum	SRR21047259	-	-	2306.07	2728.28	2840.12	2976.31	-	-	-	Yes	NA
Gossypium hirsutum	SRR21047260	-	-	2306.07	2799.94	2497.59	2683.27	-	-	-	Yes	NA
Gossypium hirsutum	SRR21047262	-	-	2306.07	2730.18	2495.48	2527.94	-	-	-	Yes	NA
Other analyzed species
Saccharomyces cerevisiae	SRR17374240	-	-	-	-	14.15	15.48	-	-	-	No	NA
Saccharomyces cerevisiae	ERR13388042	-	-	-	-	13.88	13.85	-	-	-	No	NA
Saccharomyces cerevisiae	ERR1883401	-	-	-	-	14.75	15.1	-	-	-	No	NA
Saccharomyces cerevisiae	SRR18210286	-	-	-	-	12.95	12.87	-	-	-	No	NA
Saccharomyces cerevisiae	ERR1655118	-	-	-	-	14.48	15.21	-	-	-	No	NA
Saccharomyces cerevisiae	SRR10382013	-	-	-	-	13.17	22.78	-	-	-	No	NA
Saccharomyces cerevisiae	ERR971853	-	-	-	-	13.46	13.67	-	-	-	No	No
Saccharomyces cerevisiae	ERR225659	-	-	-	-	13.61	13.34	-	-	-	No	No
Saccharomyces cerevisiae	ERR225657	-	-	-	-	13.73	13.54	-	-	-	No	No
Saccharomyces cerevisiae	ERR971853	-	-	-	-	13.44	13.65	-	-	-	No	Yes
Saccharomyces cerevisiae	ERR225659	-	-	-	-	13.6	13.33	-	-	-	No	Yes
Saccharomyces cerevisiae	ERR225657	-	-	-	-	13.72	13.53	-	-	-	No	Yes
Eschericia coli	SRR10032546	-	-	-	-	4.74	4.6	-	-	-	No	NA
Eschericia coli	SRR25637829	-	-	-	-	4.73	4.62	-	-	-	No	NA
Eschericia coli	SRR10032545	-	-	-	-	5.03	5.08	-	-	-	No	NA
Eschericia coli	SRR10971019	-	-	-	-	4.7	4.66	-	-	-	No	NA
Eschericia coli	SRR1284073	-	-	-	-	4.77	4.61	-	-	-	No	NA
Eschericia coli	SRR2063112	-	-	-	-	4.94	4.84	-	-	-	No	NA
Eschericia coli	SRR29384302	-	-	-	-	4.74	4.64	-	-	-	No	No
Eschericia coli	SRR826451	-	-	-	-	4.73	4.61	-	-	-	No	No
Eschericia coli	SRR001665	-	-	-	-	4.74	4.64	-	-	-	No	No
Eschericia coli	SRR29384302	-	-	-	-	4.74	4.63	-	-	-	No	Yes
Eschericia coli	SRR826451	-	-	-	-	4.73	4.63	-	-	-	No	Yes
Eschericia coli	SRR001665	-	-	-	-	4.74	4.62	-	-	-	No	Yes
Caenorhabditis elegans	SRR24201713	-	-	-	-	101.64	120.91	-	-	-	No	NA
Caenorhabditis elegans	SRR24201716	-	-	-	-	100.96	110.94	-	-	-	No	NA
Caenorhabditis elegans	SRR7594463	-	-	-	-	102.46	110.5	-	-	-	No	NA
Caenorhabditis elegans	SRR8599837	-	-	-	-	101.28	103.5	-	-	-	No	NA
Caenorhabditis elegans	SRR22507561	-	-	-	-	103.83	99.55	-	-	-	No	NA
Caenorhabditis elegans	SRR20766636	-	-	-	-	103.07	110.01	-	-	-	No	NA
Caenorhabditis elegans	SRR24201714	-	-	-	-	101.42	111.94	-	-	-	No	No
Caenorhabditis elegans	SRR22507562	-	-	-	-	104.76	107.85	-	-	-	No	No
Caenorhabditis elegans	SRR26975042	-	-	-	-	102.31	111.19	-	-	-	No	No
Caenorhabditis elegans	SRR24201714	-	-	-	-	101.37	111.29	-	-	-	No	Yes
Caenorhabditis elegans	SRR22507562	-	-	-	-	103.45	110.92	-	-	-	No	Yes
Caenorhabditis elegans	SRR26975042	-	-	-	-	102.26	111.12	-	-	-	No	Yes
