## AdditionalFile6 for "Mapping-based Genome Size Estimation"

### Sheet: Sheet1
Type of reads	Number of sequenced bases (Mbp)	Estimated mean genome size (Mbp)	Estimated median genome size (Mbp)	Tool
Long reads	19916.6	142.52	159.38	MGSE
Long reads	19120	139.903	156.461	MGSE
Long reads	17617.9	141.072	158.711	MGSE
Long reads	17461.9	138.105	156.712	MGSE
Long reads	14934.8	142.46	159.81	MGSE
Long reads	14334.6	139.916	157.4	MGSE
Long reads	14152.2	139.898	156.795	MGSE
Long reads	13657.5	140.957	158.51	MGSE
Long reads	13208.5	141.039	159.736	MGSE
Long reads	13075	138.011	156.591	MGSE
Long reads	11523.9	137.446	158.749	MGSE
Long reads	10606.9	139.773	156.816	MGSE
Long reads	10224.8	140.89	158.326	MGSE
Long reads	10068.7	138.95	155.078	MGSE
Long reads	9976.67	142.23	158.43	MGSE
Long reads	9614.2	139.458	153.402	MGSE
Long reads	9545.53	139.909	156.291	MGSE
Long reads	8812.03	140.69	152.06	MGSE
Long reads	8805.65	140.856	158.631	MGSE
Long reads	8706.49	138.105	156.28	MGSE
Long reads	8638.87	137.26	159.536	MGSE
Long reads	8086.33	140.008	153.932	MGSE
Long reads	7553.13	138.805	153.112	MGSE
Long reads	7202.31	139.338	154.065	MGSE
Long reads	7062.7	139.518	156.596	MGSE
Long reads	6815.46	140.752	158.138	MGSE
Long reads	6610.28	141.04	151.52	MGSE
Long reads	6428.06	138.334	155.918	MGSE
Long reads	6056.03	139.985	156.004	MGSE
Long reads	5741.51	137.072	160.652	MGSE
Long reads	5298.07	141.332	158.944	MGSE
Long reads	5042.94	138.432	155.077	MGSE
Long reads	4976.2	142.47	157.81	MGSE
Long reads	4808.45	138.299	154.292	MGSE
Long reads	4798.48	139.37	155.979	MGSE
Long reads	4757.13	139.715	158.937	MGSE
Long reads	4408.76	140.46	149.68	MGSE
Long reads	4390	140.406	161.238	MGSE
Long reads	4348.31	137.923	156.054	MGSE
Long reads	4025.38	139.383	153.356	MGSE
Long reads	3959.67	141.296	162.344	MGSE
Long reads	3529.96	139.217	156.674	MGSE
Long reads	3413.43	140.583	158.385	MGSE
Long reads	3202.94	138.203	151.42	MGSE
Long reads	2853.5	136.85	154.177	MGSE
Long reads	2640.15	141.201	158.683	MGSE
Long reads	2514.94	137.965	160.542	MGSE
Long reads	2395.71	139.031	149.845	MGSE
Long reads	2220.66	139.84	145.12	MGSE
Long reads	2015.4	138.759	160.004	MGSE
Long reads	1992.46	141.58	158.62	MGSE
Long reads	1910.09	139.317	151.266	MGSE
Long reads	1761.76	139.79	155.39	MGSE
Long reads	1743.7	137.4	152.985	MGSE
Long reads	1601.99	137.962	159.951	MGSE
Long reads	1499.63	142.25	159.64	MGSE
Long reads	1435.14	138.773	156.045	MGSE
Long reads	1418.84	138.69	157.955	MGSE
Long reads	1367.77	139.398	150.725	MGSE
Long reads	1325.83	139.162	166.928	MGSE
Long reads	1320.97	140.467	170.888	MGSE
Long reads	1307.65	136.819	172.088	MGSE
Long reads	1145.68	136.211	154.247	MGSE
Long reads	1065.55	138.34	158.449	MGSE
Long reads	1022.17	139.472	150.534	MGSE
Long reads	1017.32	137.298	151.139	MGSE
Long reads	999.455	141.99	159.7	MGSE
Long reads	966.223	136.68	140.696	MGSE
Long reads	956.336	138.424	167.039	MGSE
Long reads	886.671	138.64	144.67	MGSE
Long reads	879.21	139.399	155.175	MGSE
Long reads	867.761	136.528	171.684	MGSE
Long reads	859.278	135.913	174.151	MGSE
Long reads	811.255	138.247	176.141	MGSE
Long reads	763.012	136.42	170.307	MGSE
Long reads	720.403	136.92	157.49	MGSE
Long reads	702.025	138.383	157.279	MGSE
Long reads	679.526	138.69	150.376	MGSE
Long reads	659.984	138.49	161.78	MGSE
Long reads	650.073	136.391	146.34	MGSE
Long reads	610.79	137.883	177.28	MGSE
Long reads	569.494	135.417	154.7	MGSE
Long reads	530.266	139.886	160.57	MGSE
Long reads	503.34	136	150.148	MGSE
Long reads	499.281	140.98	159.6	MGSE
Long reads	490.079	135.277	146.761	MGSE
Long reads	481.808	134.985	140.48	MGSE
Long reads	477.428	136.706	138.689	MGSE
Long reads	439.196	138.329	195.136	MGSE
Long reads	435.767	136.067	172.198	MGSE
Long reads	433.046	137.56	141.6	MGSE
Long reads	406.089	136.086	175.133	MGSE
Long reads	397.058	139.115	180.2	MGSE
Long reads	351.706	136.393	158.334	MGSE
Long reads	341.011	137.53	151.261	MGSE
Long reads	326.533	136.173	147.016	MGSE
Long reads	280.927	131.808	227.567	MGSE
Long reads	264.675	134.582	239.902	MGSE
Long reads	248.828	132.023	221.19	MGSE
Long reads	243.693	131.456	212.853	MGSE
Long reads	213.645	134.72	206.61	MGSE
Long reads	201.999	133.435	172.388	MGSE
Long reads	195.676	138.68	188.74	MGSE
Long reads	189.689	135.155	165.533	MGSE
Long reads	175.223	135.326	154.785	MGSE
Long reads	172.953	131.889	136.456	MGSE
Long reads	162.662	133.119	146.913	MGSE
Long reads	141.742	130.221	126.979	MGSE
Long reads	134.157	128.521	117.728	MGSE
Long reads	130.904	129.193	118.504	MGSE
Long reads	109.67	121.175	0	MGSE
Long reads	97.7064	122.5	0	MGSE
Long reads	97.3399	128.8	0	MGSE
Long reads	97.1577	123.796	0	MGSE
Long reads	93.2443	123.265	0	MGSE
Long reads	87.8994	125.05	0	MGSE
Long reads	86.3674	121.055	0	MGSE
Long reads	81.6054	122.76	0	MGSE
Long reads	80.9253	121.218	0	MGSE
Long reads	71.7021	120.903	0	MGSE
Long reads	66.576	117.092	0	MGSE
Long reads	65.4289	120.005	0	MGSE
Long reads	55.48	106.652	0	MGSE
Long reads	52.2097	115.65	0	MGSE
Long reads	49.6447	113.721	0	MGSE
Long reads	48.0552	111.476	0	MGSE
Long reads	39.6132	111.503	0	MGSE
Long reads	38.559	111.78	0	MGSE
Long reads	31.9648	119.141	0	MGSE
Long reads	25.5016	112.248	0	MGSE
Short reads	15832.5	126.88	129.04	MGSE
Short reads	15529.8	129.78	131.14	MGSE
Short reads	11874	132.36	135.21	MGSE
Short reads	11645.4	133.26	133.97	MGSE
Short reads	9519.79	128.82	133.7	MGSE
Short reads	8943.65	132.14	151.3	MGSE
Short reads	7943.76	127.61	125.57	MGSE
Short reads	7915.69	132.21	135.21	MGSE
Short reads	7763.49	133.06	134.89	MGSE
Short reads	7279.07	126.81	124.97	MGSE
Short reads	7139.09	132.96	138.87	MGSE
Short reads	6706.1	138.88	146.61	MGSE
Short reads	6467.42	129.78	136.61	MGSE
Short reads	5957.34	134.17	135.62	MGSE
Short reads	5921.15	127.81	128.14	MGSE
Short reads	5458.51	138.94	136.51	MGSE
Short reads	4849.09	137.77	143.2	MGSE
Short reads	4759.64	132.81	138.89	MGSE
Short reads	4471.42	138.64	148.96	MGSE
Short reads	4440.34	134.31	137.45	MGSE
Short reads	4230.01	127.56	128.46	MGSE
Short reads	4097.56	130.41	137.79	MGSE
Short reads	3971.09	133.87	139.38	MGSE
Short reads	3957.03	131.77	135.21	MGSE
Short reads	3880.81	132.83	132.05	MGSE
Short reads	3639.07	138.49	138.93	MGSE
Short reads	3233.38	137.56	149.18	MGSE
Short reads	3172.16	141.16	148.34	MGSE
Short reads	3072.82	141.51	152.82	MGSE
Short reads	2960.03	134.07	134.73	MGSE
Short reads	2379.1	132.41	138.84	MGSE
Short reads	2234.8	137.97	142.14	MGSE
Short reads	2114.5	140.66	143.85	MGSE
Short reads	2048.43	141.25	152.84	MGSE
Short reads	1985.02	133.12	139.35	MGSE
Short reads	1819.06	137.57	146.57	MGSE
Short reads	1615.77	136.74	149.05	MGSE
Short reads	1583.48	131.13	142.06	MGSE
Short reads	1553.81	131.86	140.95	MGSE
Short reads	1479.6	132.85	143.1	MGSE
Short reads	1187.69	130.56	142.04	MGSE
Short reads	1164.83	131.46	135.85	MGSE
Short reads	1056.43	139.56	158.05	MGSE
Short reads	1023.43	140.9	152.73	MGSE
Short reads	952.119	131.61	148.18	MGSE
Short reads	894.221	137.39	156.41	MGSE
Short reads	794.804	132.17	133.87	MGSE
Short reads	791.384	130.88	141.98	MGSE
Short reads	775.85	130.48	126.69	MGSE
Short reads	728.236	134.5	132.09	MGSE
Short reads	713.838	130.95	133.31	MGSE
Short reads	670.221	135.69	156.31	MGSE
Short reads	646.787	135.13	159.17	MGSE
Short reads	595.831	130.52	125.46	MGSE
Short reads	592.316	131.46	152.79	MGSE
Short reads	546.033	133.56	132.03	MGSE
Short reads	484.849	133.67	179.06	MGSE
Short reads	475.557	131	148.03	MGSE
Short reads	446.324	134.16	156.11	MGSE
Short reads	443.987	130.85	171.8	MGSE
Short reads	423.03	137.89	158.27	MGSE
Short reads	409.945	138.38	152.95	MGSE
Short reads	396.878	130.2	167.17	MGSE
Short reads	395.723	129.6	142.04	MGSE
Short reads	388.157	129.02	158.42	MGSE
Short reads	363.66	130.64	131.9	MGSE
Short reads	323.077	129.73	119.3	MGSE
Short reads	316.771	133.95	118.59	MGSE
Short reads	307.016	134.7	229.13	MGSE
Short reads	295.757	126.41	114.43	MGSE
Short reads	237.789	126.15	111.02	MGSE
Short reads	223.215	124.42	156.09	MGSE
Short reads	210.961	132.2	157.86	MGSE
Short reads	204.455	131.85	152.68	MGSE
Short reads	198.582	127.45	167.33	MGSE
Short reads	181.924	122.59	131.83	MGSE
Short reads	161.502	118.22	119.28	MGSE
Short reads	158.361	124.54	113.66	MGSE
Short reads	155.235	116	126.64	MGSE
Short reads	147.887	117.5	114.49	MGSE
Short reads	105.403	123.23	0	MGSE
Short reads	102.128	124.59	0	MGSE
Short reads	95.1298	115.71	88.8	MGSE
Short reads	89.319	111.42	0	MGSE
Short reads	79.4412	113.81	0	MGSE
Short reads	79.2515	111.03	0	MGSE
Short reads	77.5647	105.28	0	MGSE
Short reads	72.7141	110.32	0	MGSE
Short reads	64.7225	113.6	0	MGSE
Short reads	59.173	106.8	0	MGSE
Short reads	47.5669	107.54	0	MGSE
Short reads	44.551	116.6	0	MGSE
Short reads	42.1908	118.27	0	MGSE
Short reads	40.887	115.47	0	MGSE
Short reads	39.687	106.96	0	MGSE
Short reads	36.307	110.41	0	MGSE
Short reads	32.362	118.78	0	MGSE
Short reads	29.5736	106.99	0	MGSE
Short reads	21.0552	123.48	0	MGSE
Short reads	20.406	122.39	0	MGSE
Type of reads	Number of sequenced bases (Mbp)	Estimated genome size (Mbp)	Tool
Short reads	15832.5	125.73	GenomeScope2
Short reads	15529.9	135.8	GenomeScope2
Short reads	11874	126.42	GenomeScope2
Short reads	11645.4	138.98	GenomeScope2
Short reads	9519.79	128.42	GenomeScope2
Short reads	8943.65	150.2	GenomeScope2
Short reads	7943.76	125.732	GenomeScope2
Short reads	7915.69	137.9	GenomeScope2
Short reads	7763.49	144.06	GenomeScope2
Short reads	7279.07	126.76	GenomeScope2
Short reads	7139.09	130.05	GenomeScope2
Short reads	6706.1	159.54	GenomeScope2
Short reads	6467.42	149.87	GenomeScope2
Short reads	5957.34	130.62	GenomeScope2
Short reads	5921.15	152.24	GenomeScope2
Short reads	5458.51	137.6	GenomeScope2
Short reads	4849.09	155.3	GenomeScope2
Short reads	4759.64	131.21	GenomeScope2
Short reads	4471.42	168.39	GenomeScope2
Short reads	4440.34	159.92	GenomeScope2
Short reads	4230.01	186.9	GenomeScope2
Short reads	4097.56	188.5	GenomeScope2
Short reads	3971.09	134.39	GenomeScope2
Short reads	3957.03	169.23	GenomeScope2
Short reads	3880.81	147.39	GenomeScope2
Short reads	3639.07	144.92	GenomeScope2
Short reads	3233.38	161.36	GenomeScope2
Short reads	3172.16	189.42	GenomeScope2
Short reads	3072.82	189.88	GenomeScope2
Short reads	2960.03	161.84	GenomeScope2
Short reads	2379.1	132.68	GenomeScope2
Short reads	2234.8	NA	GenomeScope2
Short reads	2114.5	NA	GenomeScope2
Short reads	2048.43	NA	GenomeScope2
Short reads	1985.02	138.781	GenomeScope2
Short reads	1819.06	NA	GenomeScope2
Short reads	1615.77	8.74	GenomeScope2
Short reads	1583.48	NA	GenomeScope2
Short reads	1553.81	5.19	GenomeScope2
Short reads	1479.6	5.69	GenomeScope2
Short reads	1187.69	5.11	GenomeScope2
Short reads	1164.83	5.19	GenomeScope2
Short reads	1056.43	6.98	GenomeScope2
Short reads	1023.43	6.97	GenomeScope2
Short reads	952.12	3.5	GenomeScope2
Short reads	894.22	7.65	GenomeScope2
Short reads	794.8	2.45391	GenomeScope2
Short reads	791.38	5.09	GenomeScope2
Short reads	775.85	NA	GenomeScope2
Short reads	728.24	5.56	GenomeScope2
Short reads	713.84	NA	GenomeScope2
Short reads	670.22	8.34	GenomeScope2
Short reads	646.79	6.26	GenomeScope2
Short reads	595.83	2.46363	GenomeScope2
Short reads	592.32	5.69	GenomeScope2
Short reads	546.03	5.84	GenomeScope2
Short reads	484.85	NA	GenomeScope2
Short reads	475.56	NA	GenomeScope2
Short reads	446.32	NA	GenomeScope2
Short reads	443.99	5.89	GenomeScope2
Short reads	423.03	NA	GenomeScope2
Short reads	409.95	NA	GenomeScope2
Short reads	396.88	2.50919	GenomeScope2
Short reads	395.72	5.16	GenomeScope2
Short reads	388.16	NA	GenomeScope2
Short reads	363.66	NA	GenomeScope2
Short reads	323.08	NA	GenomeScope2
Short reads	316.77	NA	GenomeScope2
Short reads	307.02	NA	GenomeScope2
Short reads	295.76	NA	GenomeScope2
Short reads	237.79	0.63	GenomeScope2
Short reads	223.22	NA	GenomeScope2
Short reads	210.96	0.91	GenomeScope2
Short reads	204.45	NA	GenomeScope2
Short reads	198.58	0.536717	GenomeScope2
Short reads	181.92	1.02	GenomeScope2
Short reads	161.5	NA	GenomeScope2
Short reads	158.36	0.09	GenomeScope2
Short reads	155.23	0.26	GenomeScope2
Short reads	147.89	0.1	GenomeScope2
Short reads	105.4	0.09	GenomeScope2
Short reads	102.13	0.1	GenomeScope2
Short reads	95.13	0.34	GenomeScope2
Short reads	89.32	0.25	GenomeScope2
Short reads	79.44	0.276991	GenomeScope2
Short reads	79.25	0.1	GenomeScope2
Short reads	77.56	0.14	GenomeScope2
Short reads	72.71	0.2	GenomeScope2
Short reads	64.72	NA	GenomeScope2
Short reads	59.17	0.11	GenomeScope2
Short reads	47.57	NA	GenomeScope2
Short reads	44.55	0.13	GenomeScope2
Short reads	42.19	0.1	GenomeScope2
Short reads	40.89	0.1	GenomeScope2
Short reads	39.69	0.107068	GenomeScope2
Short reads	36.31	0.11	GenomeScope2
Short reads	32.36	NA	GenomeScope2
Short reads	29.57	0.11	GenomeScope2
Short reads	21.06	0.1	GenomeScope2
Short reads	20.41	0.1	GenomeScope2
