## AdditionalFile7 for "Mapping-based Genome Size Estimation"

### Sheet: Sheet1
Type of reads	Number of sequenced bases (Mbp)	Runtime (mins)	Type of runtime	CPUs	Tool
Long reads	6610.28	73.33	Total	1	MGSE
Long reads	4408.76	49.8	Total	1	MGSE
Long reads	2220.66	29.2285	Total	1	MGSE
Long reads	886.67	16.1585	Total	1	MGSE
Long reads	659.98	13.6262	Total	1	MGSE
Long reads	433.05	12.0612	Total	1	MGSE
Long reads	213.64	9.86183	Total	1	MGSE
Long reads	81.61	8.44367	Total	1	MGSE
Long reads	38.56	7.97067	Total	1	MGSE
Long reads	4808.45	23.3712	Total	10	MGSE
Long reads	3202.94	16.833	Total	10	MGSE
Long reads	1601.99	11.4958	Total	10	MGSE
Long reads	650.07	7.89	Total	10	MGSE
Long reads	490.08	7.3575	Total	10	MGSE
Long reads	326.53	6.84733	Total	10	MGSE
Long reads	162.66	6.31383	Total	10	MGSE
Long reads	65.43	5.79433	Total	10	MGSE
Long reads	31.96	5.88	Total	10	MGSE
Long reads	9976.67	92.4488	Total	1	MGSE
Long reads	4976.2	48.7772	Total	1	MGSE
Long reads	1992.46	23.9807	Total	1	MGSE
Long reads	1499.63	18.9838	Total	1	MGSE
Long reads	999.46	14.7275	Total	1	MGSE
Long reads	499.28	11.0853	Total	1	MGSE
Long reads	195.68	8.54583	Total	1	MGSE
Long reads	97.34	7.67983	Total	1	MGSE
Long reads	10606.9	43.421	Total	10	MGSE
Long reads	7062.7	30.4208	Total	10	MGSE
Long reads	3529.96	18.3173	Total	10	MGSE
Long reads	1418.84	10.6798	Total	10	MGSE
Long reads	1065.55	9.39767	Total	10	MGSE
Long reads	702.03	8.32117	Total	10	MGSE
Long reads	351.71	6.96617	Total	10	MGSE
Long reads	141.74	6.1225	Total	10	MGSE
Long reads	71.7	5.91683	Total	10	MGSE
Long reads	8638.87	35.59	Total	10	MGSE
Long reads	5741.51	26.4407	Total	10	MGSE
Long reads	2853.5	15.823	Total	10	MGSE
Long reads	1145.68	10.7765	Total	10	MGSE
Long reads	859.28	9.54967	Total	10	MGSE
Long reads	569.49	7.95517	Total	10	MGSE
Long reads	280.93	6.63667	Total	10	MGSE
Long reads	109.67	6.05183	Total	10	MGSE
Long reads	55.48	6.40167	Total	10	MGSE
Long reads	10224.8	40.7103	Total	10	MGSE
Long reads	6815.46	29.8362	Total	10	MGSE
Long reads	3413.43	18.6345	Total	10	MGSE
Long reads	1367.77	11.3398	Total	10	MGSE
Long reads	1022.17	9.53383	Total	10	MGSE
Long reads	679.53	8.90283	Total	10	MGSE
Long reads	341.01	7.12433	Total	10	MGSE
Long reads	134.16	6.458	Total	10	MGSE
Long reads	66.58	6.2695	Total	10	MGSE
Long reads	14334.6	58.6062	Total	10	MGSE
Long reads	9545.53	40.889	Total	10	MGSE
Long reads	4757.13	23.6513	Total	10	MGSE
Long reads	1910.09	13.704	Total	10	MGSE
Long reads	1435.14	11.5942	Total	10	MGSE
Long reads	956.34	9.7635	Total	10	MGSE
Long reads	477.43	8.73317	Total	10	MGSE
Long reads	189.69	6.8545	Total	10	MGSE
Long reads	93.24	6.278	Total	10	MGSE
Long reads	6056.03	27.5312	Total	10	MGSE
Long reads	4025.38	20.4213	Total	10	MGSE
Long reads	2015.4	13.4505	Total	10	MGSE
Long reads	811.26	9.22067	Total	10	MGSE
Long reads	610.79	8.42533	Total	10	MGSE
Long reads	406.09	7.74417	Total	10	MGSE
Long reads	202	6.55317	Total	10	MGSE
Long reads	80.93	6.3005	Total	10	MGSE
Long reads	39.61	6.44	Total	10	MGSE
Long reads	13208.5	50.7135	Total	10	MGSE
Long reads	8805.65	37.4768	Total	10	MGSE
Long reads	4390	20.3762	Total	10	MGSE
Long reads	1761.76	11.9902	Total	10	MGSE
Long reads	1325.83	10.5955	Total	10	MGSE
Long reads	879.21	9.05917	Total	10	MGSE
Long reads	439.2	7.75833	Total	10	MGSE
Long reads	175.22	6.79283	Total	10	MGSE
Long reads	87.9	6.989	Total	10	MGSE
Long reads	3959.67	20.5363	Total	10	MGSE
Long reads	2640.15	15.0105	Total	10	MGSE
Long reads	1320.97	11.1958	Total	10	MGSE
Long reads	530.27	8.1825	Total	10	MGSE
Long reads	397.06	8.13917	Total	10	MGSE
Long reads	264.68	6.75683	Total	10	MGSE
Long reads	130.9	6.31083	Total	10	MGSE
Long reads	52.21	6.35783	Total	10	MGSE
Long reads	25.5	6.28033	Total	10	MGSE
Long reads	7553.13	31.8697	Total	10	MGSE
Long reads	5042.94	23.026	Total	10	MGSE
Long reads	2514.94	14.5908	Total	10	MGSE
Long reads	1017.32	9.247	Total	10	MGSE
Long reads	763.01	8.34333	Total	10	MGSE
Long reads	503.34	7.542	Total	10	MGSE
Long reads	248.83	6.59983	Total	10	MGSE
Long reads	97.71	6.0465	Total	10	MGSE
Long reads	49.64	5.7945	Total	10	MGSE
Long reads	7202.31	32.4223	Total	10	MGSE
Long reads	4798.48	23.8273	Total	10	MGSE
Long reads	2395.71	14.0748	Total	10	MGSE
Long reads	966.22	9.14767	Total	10	MGSE
Long reads	720.4	8.36367	Total	10	MGSE
Long reads	481.81	7.44	Total	10	MGSE
Long reads	243.69	6.79567	Total	10	MGSE
Long reads	97.16	6.06233	Total	10	MGSE
Long reads	48.06	6.1505	Total	10	MGSE
Long reads	13075	50.9702	Total	10	MGSE
Long reads	8706.49	36.8242	Total	10	MGSE
Long reads	4348.31	20.836	Total	10	MGSE
Long reads	1743.7	12.178	Total	10	MGSE
Long reads	1307.65	10.3678	Total	10	MGSE
Long reads	867.76	8.9195	Total	10	MGSE
Long reads	435.77	7.34383	Total	10	MGSE
Long reads	172.95	6.24933	Total	10	MGSE
Long reads	86.37	5.97617	Total	10	MGSE
Short reads	5957.34	35.5263	Total	10	MGSE
Short reads	3971.09	27.0978	Total	10	MGSE
Short reads	1985.02	17.5758	Total	10	MGSE
Short reads	794.8	11.789	Total	10	MGSE
Short reads	595.83	10.6603	Total	10	MGSE
Short reads	396.88	9.87017	Total	10	MGSE
Short reads	198.58	8.91633	Total	10	MGSE
Short reads	79.44	8.24133	Total	10	MGSE
Short reads	39.69	7.99583	Total	10	MGSE
Short reads	4440.34	33.7452	Total	10	MGSE
Short reads	2960.03	25.0803	Total	10	MGSE
Short reads	1479.6	16.8605	Total	10	MGSE
Short reads	592.32	11.6133	Total	10	MGSE
Short reads	443.99	11.0087	Total	10	MGSE
Short reads	295.76	10.1372	Total	10	MGSE
Short reads	147.89	9.13883	Total	10	MGSE
Short reads	59.17	8.378	Total	10	MGSE
Short reads	29.57	8.85483	Total	10	MGSE
Short reads	11645.4	78.3167	Total	10	MGSE
Short reads	7763.49	56.4332	Total	10	MGSE
Short reads	3880.81	32.1623	Total	10	MGSE
Short reads	1553.81	18.3058	Total	10	MGSE
Short reads	1164.83	15.4933	Total	10	MGSE
Short reads	775.85	13.3568	Total	10	MGSE
Short reads	388.16	10.883	Total	10	MGSE
Short reads	155.23	9.46317	Total	10	MGSE
Short reads	77.56	9.49517	Total	10	MGSE
Short reads	11874	69.3513	Total	10	MGSE
Short reads	7915.69	47.8718	Total	10	MGSE
Short reads	3957.03	28.341	Total	10	MGSE
Short reads	1583.48	16.9308	Total	10	MGSE
Short reads	1187.69	14.6022	Total	10	MGSE
Short reads	791.38	12.5655	Total	10	MGSE
Short reads	395.72	10.4608	Total	10	MGSE
Short reads	158.36	9.05483	Total	10	MGSE
Short reads	79.25	8.575	Total	10	MGSE
Short reads	5458.51	35.4142	Total	10	MGSE
Short reads	3639.07	26.401	Total	10	MGSE
Short reads	1819.06	17.2542	Total	10	MGSE
Short reads	728.24	12.2737	Total	10	MGSE
Short reads	546.03	11.1125	Total	10	MGSE
Short reads	363.66	10.1942	Total	10	MGSE
Short reads	181.92	9.231	Total	10	MGSE
Short reads	72.71	8.46067	Total	10	MGSE
Short reads	36.31	8.78133	Total	10	MGSE
Short reads	7139.09	89.7922	Total	10	MGSE
Short reads	4759.64	62.9903	Total	10	MGSE
Short reads	2379.1	35.4833	Total	10	MGSE
Short reads	952.12	19.3297	Total	10	MGSE
Short reads	713.84	16.725	Total	10	MGSE
Short reads	475.56	13.7872	Total	10	MGSE
Short reads	237.79	11.0045	Total	10	MGSE
Short reads	95.13	9.36983	Total	10	MGSE
Short reads	47.57	8.70533	Total	10	MGSE
Short reads	4849.09	87.4313	Total	10	MGSE
Short reads	3233.38	60.4025	Total	10	MGSE
Short reads	1615.77	34.6553	Total	10	MGSE
Short reads	646.79	18.635	Total	10	MGSE
Short reads	484.85	16.3967	Total	10	MGSE
Short reads	323.08	13.573	Total	10	MGSE
Short reads	161.5	10.8737	Total	10	MGSE
Short reads	64.72	9.20717	Total	10	MGSE
Short reads	32.36	8.603	Total	10	MGSE
Short reads	3072.82	52.9608	Total	10	MGSE
Short reads	2048.43	38.2683	Total	10	MGSE
Short reads	1023.43	23.3937	Total	10	MGSE
Short reads	409.95	14.2077	Total	10	MGSE
Short reads	307.02	12.7707	Total	10	MGSE
Short reads	204.45	11.137	Total	10	MGSE
Short reads	102.13	9.73767	Total	10	MGSE
Short reads	40.89	8.74283	Total	10	MGSE
Short reads	20.41	8.45533	Total	10	MGSE
Short reads	3172.16	54.7568	Total	10	MGSE
Short reads	2114.5	40.1828	Total	10	MGSE
Short reads	1056.43	24.005	Total	10	MGSE
Short reads	423.03	14.2273	Total	10	MGSE
Short reads	316.77	12.8507	Total	10	MGSE
Short reads	210.96	11.2778	Total	10	MGSE
Short reads	105.4	9.78933	Total	10	MGSE
Short reads	42.19	8.79883	Total	10	MGSE
Short reads	21.06	8.46267	Total	10	MGSE
Short reads	6706.1	131.07	Total	10	MGSE
Short reads	4471.42	88.8617	Total	10	MGSE
Short reads	2234.8	49.4833	Total	10	MGSE
Short reads	894.22	24.7125	Total	10	MGSE
Short reads	670.22	20.623	Total	10	MGSE
Short reads	446.32	16.4558	Total	10	MGSE
Short reads	223.22	12.3738	Total	10	MGSE
Short reads	89.32	9.9255	Total	10	MGSE
Short reads	44.55	8.96117	Total	10	MGSE
Short reads	7943.76	5.53143	Total	10	GenomeScope2
Short reads	5957.34	4.41422	Total	10	GenomeScope2
Short reads	3971.09	3.27047	Total	10	GenomeScope2
Short reads	1985.02	1.9288	Total	10	GenomeScope2
Short reads	794.8	0.913852	Total	10	GenomeScope2
Short reads	595.83	0.801018	Total	10	GenomeScope2
Short reads	396.88	0.547845	Total	10	GenomeScope2
Short reads	198.58	0.383601	Total	10	GenomeScope2
Short reads	79.44	0.193509	Total	10	GenomeScope2
Short reads	39.69	0.113307	Total	10	GenomeScope2
Short reads	5921.15	4.9086	Total	10	GenomeScope2
Short reads	4440.34	3.74581	Total	10	GenomeScope2
Short reads	2960.03	2.74564	Total	10	GenomeScope2
Short reads	1479.6	1.41995	Total	10	GenomeScope2
Short reads	592.32	0.807592	Total	10	GenomeScope2
Short reads	443.99	0.585585	Total	10	GenomeScope2
Short reads	295.76	0.465612	Total	10	GenomeScope2
Short reads	147.89	0.257597	Total	10	GenomeScope2
Short reads	59.17	0.127632	Total	10	GenomeScope2
Short reads	29.57	0.0803028	Total	10	GenomeScope2
Short reads	15529.9	18.2396	Total	10	GenomeScope2
Short reads	11645.4	14.5723	Total	10	GenomeScope2
Short reads	7763.49	9.41244	Total	10	GenomeScope2
Short reads	3880.81	4.70794	Total	10	GenomeScope2
Short reads	1553.81	2.06509	Total	10	GenomeScope2
Short reads	1164.83	1.68856	Total	10	GenomeScope2
Short reads	775.85	1.23946	Total	10	GenomeScope2
Short reads	388.16	0.710488	Total	10	GenomeScope2
Short reads	155.23	0.345175	Total	10	GenomeScope2
Short reads	77.56	0.193575	Total	10	GenomeScope2
Short reads	15832.5	12.9637	Total	10	GenomeScope2
Short reads	11874	8.08195	Total	10	GenomeScope2
Short reads	7915.69	6.222	Total	10	GenomeScope2
Short reads	3957.03	3.16902	Total	10	GenomeScope2
Short reads	1583.48	1.57555	Total	10	GenomeScope2
Short reads	1187.69	1.22382	Total	10	GenomeScope2
Short reads	791.38	0.954881	Total	10	GenomeScope2
Short reads	395.72	0.559507	Total	10	GenomeScope2
Short reads	158.36	0.271041	Total	10	GenomeScope2
Short reads	79.25	0.184399	Total	10	GenomeScope2
Short reads	7279.07	5.68064	Total	10	GenomeScope2
Short reads	5458.51	4.48638	Total	10	GenomeScope2
Short reads	3639.07	3.15361	Total	10	GenomeScope2
Short reads	1819.06	1.62027	Total	10	GenomeScope2
Short reads	728.24	0.901898	Total	10	GenomeScope2
Short reads	546.03	0.650353	Total	10	GenomeScope2
Short reads	363.66	0.509545	Total	10	GenomeScope2
Short reads	181.92	0.288024	Total	10	GenomeScope2
Short reads	72.71	0.163943	Total	10	GenomeScope2
Short reads	36.31	0.110516	Total	10	GenomeScope2
Short reads	9519.79	8.38649	Total	10	GenomeScope2
Short reads	7139.09	6.84933	Total	10	GenomeScope2
Short reads	4759.64	4.40975	Total	10	GenomeScope2
Short reads	2379.1	2.46813	Total	10	GenomeScope2
Short reads	952.12	1.0858	Total	10	GenomeScope2
Short reads	713.84	0.943285	Total	10	GenomeScope2
Short reads	475.56	0.736729	Total	10	GenomeScope2
Short reads	237.79	0.425537	Total	10	GenomeScope2
Short reads	95.13	0.218107	Total	10	GenomeScope2
Short reads	47.57	0.132598	Total	10	GenomeScope2
Short reads	6467.42	6.18006	Total	10	GenomeScope2
Short reads	4849.09	4.28382	Total	10	GenomeScope2
Short reads	3233.38	3.0596	Total	10	GenomeScope2
Short reads	1615.77	1.82388	Total	10	GenomeScope2
Short reads	646.79	0.867409	Total	10	GenomeScope2
Short reads	484.85	0.670476	Total	10	GenomeScope2
Short reads	323.08	0.482271	Total	10	GenomeScope2
Short reads	161.5	0.282268	Total	10	GenomeScope2
Short reads	64.72	0.14587	Total	10	GenomeScope2
Short reads	32.36	0.093666	Total	10	GenomeScope2
Short reads	4097.56	6.087	Total	10	GenomeScope2
Short reads	3072.82	4.11478	Total	10	GenomeScope2
Short reads	2048.43	3.152	Total	10	GenomeScope2
Short reads	1023.43	1.66397	Total	10	GenomeScope2
Short reads	409.95	0.783325	Total	10	GenomeScope2
Short reads	307.02	0.650482	Total	10	GenomeScope2
Short reads	204.45	0.411702	Total	10	GenomeScope2
Short reads	102.13	0.232478	Total	10	GenomeScope2
Short reads	40.89	0.114642	Total	10	GenomeScope2
Short reads	20.41	0.0757477	Total	10	GenomeScope2
Short reads	4230.01	6.17018	Total	10	GenomeScope2
Short reads	3172.16	4.12567	Total	10	GenomeScope2
Short reads	2114.5	3.14113	Total	10	GenomeScope2
Short reads	1056.43	1.60332	Total	10	GenomeScope2
Short reads	423.03	0.745051	Total	10	GenomeScope2
Short reads	316.77	0.621755	Total	10	GenomeScope2
Short reads	210.96	0.419505	Total	10	GenomeScope2
Short reads	105.4	0.230383	Total	10	GenomeScope2
Short reads	42.19	0.117255	Total	10	GenomeScope2
Short reads	21.06	0.0713776	Total	10	GenomeScope2
Short reads	8943.65	7.97223	Total	10	GenomeScope2
Short reads	6706.1	6.36012	Total	10	GenomeScope2
Short reads	4471.42	3.95067	Total	10	GenomeScope2
Short reads	2234.8	2.30822	Total	10	GenomeScope2
Short reads	894.22	1.09621	Total	10	GenomeScope2
Short reads	670.22	0.911072	Total	10	GenomeScope2
Short reads	446.32	0.586845	Total	10	GenomeScope2
Short reads	223.22	0.401466	Total	10	GenomeScope2
Short reads	89.32	0.203359	Total	10	GenomeScope2
Short reads	44.55	0.112581	Total	10	GenomeScope2
Long reads	6610.28	9.69	Coverage calculation and MGSE runtime	1	MGSE
Long reads	4408.76	8.39	Coverage calculation and MGSE runtime	1	MGSE
Long reads	2220.66	8.43	Coverage calculation and MGSE runtime	1	MGSE
Long reads	886.67	7.59067	Coverage calculation and MGSE runtime	1	MGSE
Long reads	659.98	7.305	Coverage calculation and MGSE runtime	1	MGSE
Long reads	433.05	7.63783	Coverage calculation and MGSE runtime	1	MGSE
Long reads	213.64	7.56317	Coverage calculation and MGSE runtime	1	MGSE
Long reads	81.61	7.4485	Coverage calculation and MGSE runtime	1	MGSE
Long reads	38.56	7.4705	Coverage calculation and MGSE runtime	1	MGSE
Long reads	4808.45	8.6965	Coverage calculation and MGSE runtime	10	MGSE
Long reads	3202.94	7.77617	Coverage calculation and MGSE runtime	10	MGSE
Long reads	1601.99	6.66833	Coverage calculation and MGSE runtime	10	MGSE
Long reads	650.07	5.923	Coverage calculation and MGSE runtime	10	MGSE
Long reads	490.08	5.828	Coverage calculation and MGSE runtime	10	MGSE
Long reads	326.53	5.77833	Coverage calculation and MGSE runtime	10	MGSE
Long reads	162.66	5.70467	Coverage calculation and MGSE runtime	10	MGSE
Long reads	65.43	5.47367	Coverage calculation and MGSE runtime	10	MGSE
Long reads	31.96	5.65683	Coverage calculation and MGSE runtime	10	MGSE
Long reads	14934.8	15.061	Coverage calculation and MGSE runtime	1	MGSE
Long reads	9976.67	12.31	Coverage calculation and MGSE runtime	1	MGSE
Long reads	4976.2	8.60883	Coverage calculation and MGSE runtime	1	MGSE
Long reads	1992.46	7.72	Coverage calculation and MGSE runtime	1	MGSE
Long reads	1499.63	6.97817	Coverage calculation and MGSE runtime	1	MGSE
Long reads	999.46	6.6475	Coverage calculation and MGSE runtime	1	MGSE
Long reads	499.28	6.37433	Coverage calculation and MGSE runtime	1	MGSE
Long reads	195.68	6.77483	Coverage calculation and MGSE runtime	1	MGSE
Long reads	97.34	6.71117	Coverage calculation and MGSE runtime	1	MGSE
Long reads	10606.9	12.0217	Coverage calculation and MGSE runtime	10	MGSE
Long reads	7062.7	9.88217	Coverage calculation and MGSE runtime	10	MGSE
Long reads	3529.96	7.892	Coverage calculation and MGSE runtime	10	MGSE
Long reads	1418.84	6.52583	Coverage calculation and MGSE runtime	10	MGSE
Long reads	1065.55	6.22817	Coverage calculation and MGSE runtime	10	MGSE
Long reads	702.03	6.001	Coverage calculation and MGSE runtime	10	MGSE
Long reads	351.71	5.75883	Coverage calculation and MGSE runtime	10	MGSE
Long reads	141.74	5.5425	Coverage calculation and MGSE runtime	10	MGSE
Long reads	71.7	5.5615	Coverage calculation and MGSE runtime	10	MGSE
Long reads	8638.87	10.9002	Coverage calculation and MGSE runtime	10	MGSE
Long reads	5741.51	9.66483	Coverage calculation and MGSE runtime	10	MGSE
Long reads	2853.5	7.66033	Coverage calculation and MGSE runtime	10	MGSE
Long reads	1145.68	7.092	Coverage calculation and MGSE runtime	10	MGSE
Long reads	859.28	6.93717	Coverage calculation and MGSE runtime	10	MGSE
Long reads	569.49	6.15733	Coverage calculation and MGSE runtime	10	MGSE
Long reads	280.93	11.2063	Coverage calculation and MGSE runtime	10	MGSE
Long reads	109.67	5.6105	Coverage calculation and MGSE runtime	10	MGSE
Long reads	55.48	6.10517	Coverage calculation and MGSE runtime	10	MGSE
Long reads	10224.8	11.9855	Coverage calculation and MGSE runtime	10	MGSE
Long reads	6815.46	10.0782	Coverage calculation and MGSE runtime	10	MGSE
Long reads	3413.43	8.12933	Coverage calculation and MGSE runtime	10	MGSE
Long reads	1367.77	7.06867	Coverage calculation and MGSE runtime	10	MGSE
Long reads	1022.17	6.67017	Coverage calculation and MGSE runtime	10	MGSE
Long reads	679.53	6.76667	Coverage calculation and MGSE runtime	10	MGSE
Long reads	341.01	5.99783	Coverage calculation and MGSE runtime	10	MGSE
Long reads	134.16	5.91233	Coverage calculation and MGSE runtime	10	MGSE
Long reads	66.58	5.93833	Coverage calculation and MGSE runtime	10	MGSE
Long reads	14334.6	14.487	Coverage calculation and MGSE runtime	10	MGSE
Long reads	9545.53	11.3892	Coverage calculation and MGSE runtime	10	MGSE
Long reads	4757.13	9.0975	Coverage calculation and MGSE runtime	10	MGSE
Long reads	1910.09	7.35833	Coverage calculation and MGSE runtime	10	MGSE
Long reads	1435.14	7.018	Coverage calculation and MGSE runtime	10	MGSE
Long reads	956.34	6.52983	Coverage calculation and MGSE runtime	10	MGSE
Long reads	477.43	7.016	Coverage calculation and MGSE runtime	10	MGSE
Long reads	189.69	6.086	Coverage calculation and MGSE runtime	10	MGSE
Long reads	93.24	5.8375	Coverage calculation and MGSE runtime	10	MGSE
Long reads	6056.03	9.63117	Coverage calculation and MGSE runtime	10	MGSE
Long reads	4025.38	8.39167	Coverage calculation and MGSE runtime	10	MGSE
Long reads	2015.4	7.3045	Coverage calculation and MGSE runtime	10	MGSE
Long reads	811.26	6.4935	Coverage calculation and MGSE runtime	10	MGSE
Long reads	610.79	6.27	Coverage calculation and MGSE runtime	10	MGSE
Long reads	406.09	6.35467	Coverage calculation and MGSE runtime	10	MGSE
Long reads	202	5.8345	Coverage calculation and MGSE runtime	10	MGSE
Long reads	80.93	5.90817	Coverage calculation and MGSE runtime	10	MGSE
Long reads	39.61	6.18433	Coverage calculation and MGSE runtime	10	MGSE
Long reads	13208.5	13.6693	Coverage calculation and MGSE runtime	10	MGSE
Long reads	8805.65	11.3277	Coverage calculation and MGSE runtime	10	MGSE
Long reads	4390	8.79883	Coverage calculation and MGSE runtime	10	MGSE
Long reads	1761.76	7.06117	Coverage calculation and MGSE runtime	10	MGSE
Long reads	1325.83	7.0575	Coverage calculation and MGSE runtime	10	MGSE
Long reads	879.21	6.61667	Coverage calculation and MGSE runtime	10	MGSE
Long reads	439.2	6.3675	Coverage calculation and MGSE runtime	10	MGSE
Long reads	175.22	6.16583	Coverage calculation and MGSE runtime	10	MGSE
Long reads	87.9	6.593	Coverage calculation and MGSE runtime	10	MGSE
Long reads	3959.67	8.82933	Coverage calculation and MGSE runtime	10	MGSE
Long reads	2640.15	7.47333	Coverage calculation and MGSE runtime	10	MGSE
Long reads	1320.97	7.24467	Coverage calculation and MGSE runtime	10	MGSE
Long reads	530.27	6.5415	Coverage calculation and MGSE runtime	10	MGSE
Long reads	397.06	6.75083	Coverage calculation and MGSE runtime	10	MGSE
Long reads	264.68	5.76567	Coverage calculation and MGSE runtime	10	MGSE
Long reads	130.9	5.77883	Coverage calculation and MGSE runtime	10	MGSE
Long reads	52.21	6.044	Coverage calculation and MGSE runtime	10	MGSE
Long reads	25.5	6.06767	Coverage calculation and MGSE runtime	10	MGSE
Long reads	7553.13	9.83433	Coverage calculation and MGSE runtime	10	MGSE
Long reads	5042.94	8.52117	Coverage calculation and MGSE runtime	10	MGSE
Long reads	2514.94	7.15717	Coverage calculation and MGSE runtime	10	MGSE
Long reads	1017.32	6.19833	Coverage calculation and MGSE runtime	10	MGSE
Long reads	763.01	5.95167	Coverage calculation and MGSE runtime	10	MGSE
Long reads	503.34	5.883	Coverage calculation and MGSE runtime	10	MGSE
Long reads	248.83	5.67917	Coverage calculation and MGSE runtime	10	MGSE
Long reads	97.71	5.6135	Coverage calculation and MGSE runtime	10	MGSE
Long reads	49.64	5.51383	Coverage calculation and MGSE runtime	10	MGSE
Long reads	7202.31	9.84867	Coverage calculation and MGSE runtime	10	MGSE
Long reads	4798.48	8.50517	Coverage calculation and MGSE runtime	10	MGSE
Long reads	2395.71	7.05633	Coverage calculation and MGSE runtime	10	MGSE
Long reads	966.22	6.24067	Coverage calculation and MGSE runtime	10	MGSE
Long reads	720.4	6.008	Coverage calculation and MGSE runtime	10	MGSE
Long reads	481.81	5.93533	Coverage calculation and MGSE runtime	10	MGSE
Long reads	243.69	5.91567	Coverage calculation and MGSE runtime	10	MGSE
Long reads	97.16	5.61167	Coverage calculation and MGSE runtime	10	MGSE
Long reads	48.06	5.81167	Coverage calculation and MGSE runtime	10	MGSE
Long reads	13075	13.0523	Coverage calculation and MGSE runtime	10	MGSE
Long reads	8706.49	10.8717	Coverage calculation and MGSE runtime	10	MGSE
Long reads	4348.31	8.65767	Coverage calculation and MGSE runtime	10	MGSE
Long reads	1743.7	6.67367	Coverage calculation and MGSE runtime	10	MGSE
Long reads	1307.65	6.46883	Coverage calculation and MGSE runtime	10	MGSE
Long reads	867.76	6.15083	Coverage calculation and MGSE runtime	10	MGSE
Long reads	435.77	5.87967	Coverage calculation and MGSE runtime	10	MGSE
Long reads	172.95	5.63533	Coverage calculation and MGSE runtime	10	MGSE
Long reads	86.37	5.58783	Coverage calculation and MGSE runtime	10	MGSE
Short reads	5957.34	7.955	Coverage calculation and MGSE runtime	10	MGSE
Short reads	3971.09	7.55683	Coverage calculation and MGSE runtime	10	MGSE
Short reads	1985.02	6.54067	Coverage calculation and MGSE runtime	10	MGSE
Short reads	794.8	6.092	Coverage calculation and MGSE runtime	10	MGSE
Short reads	595.83	5.91283	Coverage calculation and MGSE runtime	10	MGSE
Short reads	396.88	5.79817	Coverage calculation and MGSE runtime	10	MGSE
Short reads	198.58	5.68	Coverage calculation and MGSE runtime	10	MGSE
Short reads	79.44	5.537	Coverage calculation and MGSE runtime	10	MGSE
Short reads	39.69	5.49133	Coverage calculation and MGSE runtime	10	MGSE
Short reads	4440.34	8.4285	Coverage calculation and MGSE runtime	10	MGSE
Short reads	2960.03	8.15417	Coverage calculation and MGSE runtime	10	MGSE
Short reads	1479.6	7.1075	Coverage calculation and MGSE runtime	10	MGSE
Short reads	592.32	6.323	Coverage calculation and MGSE runtime	10	MGSE
Short reads	443.99	6.128	Coverage calculation and MGSE runtime	10	MGSE
Short reads	295.76	6.25633	Coverage calculation and MGSE runtime	10	MGSE
Short reads	147.89	6.007	Coverage calculation and MGSE runtime	10	MGSE
Short reads	59.17	5.7615	Coverage calculation and MGSE runtime	10	MGSE
Short reads	29.57	6.38933	Coverage calculation and MGSE runtime	10	MGSE
Short reads	11645.4	10.1167	Coverage calculation and MGSE runtime	10	MGSE
Short reads	7763.49	8.89967	Coverage calculation and MGSE runtime	10	MGSE
Short reads	3880.81	7.44217	Coverage calculation and MGSE runtime	10	MGSE
Short reads	1553.81	6.6565	Coverage calculation and MGSE runtime	10	MGSE
Short reads	1164.83	6.64783	Coverage calculation and MGSE runtime	10	MGSE
Short reads	775.85	6.67767	Coverage calculation and MGSE runtime	10	MGSE
Short reads	388.16	6.0815	Coverage calculation and MGSE runtime	10	MGSE
Short reads	155.23	6.30283	Coverage calculation and MGSE runtime	10	MGSE
Short reads	77.56	6.64583	Coverage calculation and MGSE runtime	10	MGSE
Short reads	11874	11.5405	Coverage calculation and MGSE runtime	10	MGSE
Short reads	7915.69	9.94433	Coverage calculation and MGSE runtime	10	MGSE
Short reads	3957.03	7.9695	Coverage calculation and MGSE runtime	10	MGSE
Short reads	1583.48	7.54267	Coverage calculation and MGSE runtime	10	MGSE
Short reads	1187.69	6.5945	Coverage calculation and MGSE runtime	10	MGSE
Short reads	791.38	6.63767	Coverage calculation and MGSE runtime	10	MGSE
Short reads	395.72	6.35633	Coverage calculation and MGSE runtime	10	MGSE
Short reads	158.36	6.05033	Coverage calculation and MGSE runtime	10	MGSE
Short reads	79.25	5.90117	Coverage calculation and MGSE runtime	10	MGSE
Short reads	5458.51	8.26483	Coverage calculation and MGSE runtime	10	MGSE
Short reads	3639.07	8.14883	Coverage calculation and MGSE runtime	10	MGSE
Short reads	1819.06	7.14283	Coverage calculation and MGSE runtime	10	MGSE
Short reads	728.24	6.83583	Coverage calculation and MGSE runtime	10	MGSE
Short reads	546.03	6.47533	Coverage calculation and MGSE runtime	10	MGSE
Short reads	363.66	6.34917	Coverage calculation and MGSE runtime	10	MGSE
Short reads	181.92	5.8645	Coverage calculation and MGSE runtime	10	MGSE
Short reads	72.71	5.79067	Coverage calculation and MGSE runtime	10	MGSE
Short reads	36.31	6.2525	Coverage calculation and MGSE runtime	10	MGSE
Short reads	7139.09	9.34983	Coverage calculation and MGSE runtime	10	MGSE
Short reads	4759.64	8.33683	Coverage calculation and MGSE runtime	10	MGSE
Short reads	2379.1	7.246	Coverage calculation and MGSE runtime	10	MGSE
Short reads	952.12	6.40167	Coverage calculation and MGSE runtime	10	MGSE
Short reads	713.84	6.37783	Coverage calculation and MGSE runtime	10	MGSE
Short reads	475.56	6.1125	Coverage calculation and MGSE runtime	10	MGSE
Short reads	237.79	5.94167	Coverage calculation and MGSE runtime	10	MGSE
Short reads	95.13	5.8	Coverage calculation and MGSE runtime	10	MGSE
Short reads	47.57	5.74067	Coverage calculation and MGSE runtime	10	MGSE
Short reads	4849.09	8.1405	Coverage calculation and MGSE runtime	10	MGSE
Short reads	3233.38	7.492	Coverage calculation and MGSE runtime	10	MGSE
Short reads	1615.77	6.66717	Coverage calculation and MGSE runtime	10	MGSE
Short reads	646.79	6.25417	Coverage calculation and MGSE runtime	10	MGSE
Short reads	484.85	6.1635	Coverage calculation and MGSE runtime	10	MGSE
Short reads	323.08	5.96833	Coverage calculation and MGSE runtime	10	MGSE
Short reads	161.5	5.79917	Coverage calculation and MGSE runtime	10	MGSE
Short reads	64.72	5.76783	Coverage calculation and MGSE runtime	10	MGSE
Short reads	32.36	5.6765	Coverage calculation and MGSE runtime	10	MGSE
Short reads	3072.82	7.09717	Coverage calculation and MGSE runtime	10	MGSE
Short reads	2048.43	6.79633	Coverage calculation and MGSE runtime	10	MGSE
Short reads	1023.43	6.27833	Coverage calculation and MGSE runtime	10	MGSE
Short reads	409.95	5.968	Coverage calculation and MGSE runtime	10	MGSE
Short reads	307.02	5.91917	Coverage calculation and MGSE runtime	10	MGSE
Short reads	204.45	5.847	Coverage calculation and MGSE runtime	10	MGSE
Short reads	102.13	5.87333	Coverage calculation and MGSE runtime	10	MGSE
Short reads	40.89	5.718	Coverage calculation and MGSE runtime	10	MGSE
Short reads	20.41	5.729	Coverage calculation and MGSE runtime	10	MGSE
Short reads	3172.16	7.1835	Coverage calculation and MGSE runtime	10	MGSE
Short reads	2114.5	6.7055	Coverage calculation and MGSE runtime	10	MGSE
Short reads	1056.43	6.26433	Coverage calculation and MGSE runtime	10	MGSE
Short reads	423.03	6.00017	Coverage calculation and MGSE runtime	10	MGSE
Short reads	316.77	5.941	Coverage calculation and MGSE runtime	10	MGSE
Short reads	210.96	5.86433	Coverage calculation and MGSE runtime	10	MGSE
Short reads	105.4	5.80367	Coverage calculation and MGSE runtime	10	MGSE
Short reads	42.19	5.78817	Coverage calculation and MGSE runtime	10	MGSE
Short reads	21.06	5.7515	Coverage calculation and MGSE runtime	10	MGSE
Short reads	6706.1	8.93517	Coverage calculation and MGSE runtime	10	MGSE
Short reads	4471.42	7.9235	Coverage calculation and MGSE runtime	10	MGSE
Short reads	2234.8	7.25433	Coverage calculation and MGSE runtime	10	MGSE
Short reads	894.22	6.492	Coverage calculation and MGSE runtime	10	MGSE
Short reads	670.22	6.24483	Coverage calculation and MGSE runtime	10	MGSE
Short reads	446.32	6.14683	Coverage calculation and MGSE runtime	10	MGSE
Short reads	223.22	5.94933	Coverage calculation and MGSE runtime	10	MGSE
Short reads	89.32	5.839	Coverage calculation and MGSE runtime	10	MGSE
Short reads	44.55	5.76367	Coverage calculation and MGSE runtime	10	MGSE
