## AdditionalFile8 for "Mapping-based Genome Size Estimation"

### Sheet: Sheet1
Organism	Genome size of the most (or nearly) complete assembly obtained till date for the organism (Mbp)	Largest reported genome size (Mbp)	Reference
Arabidopsis thaliana Col-0	133.91	148	https://www.cell.com/molecular-plant/fulltext/S1674-2052(22)00181-2; https://www.nature.com/articles/s41588-024-01715-9
Arabidopsis thaliana Nd-1	123.51	123.51	https://doi.org/10.1371/journal.pone.0216233
Oryza sativa	385.7	396	https://www.cell.com/molecular-plant/fulltext/S1674-2052(23)00219-8; https://www.sciencedirect.com/science/article/pii/S1674205221002306
Zea mays	2178.6	2349	https://www.nature.com/articles/s41588-023-01419-6; https://gigabytejournal.com/articles/63
Beta vulgaris	573	758	https://pmc.ncbi.nlm.nih.gov/articles/PMC10702057/ ; https://pubmed.ncbi.nlm.nih.gov/18956027/
Vitis vinifera	494.87	623	https://academic.oup.com/hr/article/10/5/uhad061/7103438; https://onlinelibrary.wiley.com/doi/10.1155/2023/6686706
Solanum lycopersicum	832.8	832.8	https://www.biorxiv.org/content/10.1101/2023.10.26.564283v1
Brachypodium distachyon	274.75	274.75	https://genomebiology.biomedcentral.com/articles/10.1186/s13059-024-03206-w
Fragaria x ananassa	793	825	https://genomebiology.biomedcentral.com/articles/10.1186/s13059-025-03482-0#Sec4 https://academic.oup.com/hr/article/10/1/uhad002/6969416
Gossypium hirsutum	2250	2430	https://pmc.ncbi.nlm.nih.gov/articles/PMC8423627/ https://www.cottongen.org/species/Gossypium_hirsutum/bgi-AD1_genome_v1.0
	Reference genome size (Mbp)
Eschericia coli	4.64		https://academic.oup.com/nar/article/51/W1/W601/7167303?login=true
Saccharomyces cerevisiae	12.1		https://academic.oup.com/g3journal/article/4/3/389/6025598
Caenorhabditis elegans	100.1		https://pubmed.ncbi.nlm.nih.gov/9851916/
